# The level of specialization of *Phytophthora infestans* to potato and tomato is a biotrophy-related, stable trait

**DOI:** 10.1101/571596

**Authors:** Alexander Kröner, Romain Mabon, Roselyne Corbière, Josselin Montarry, Didier Andrivon

## Abstract

Despite their ability to infect both plant species, natural populations of *Phytophthora infestans*, the pathogen causing late blight on potato and tomato, are usually separated into genetically distinct lineages that are mainly restricted to either host. Laboratory cross-inoculation tests revealed a host-related local adaptation between genotypes, with asymmetric fitness performance between generalist lineages, mainly present on tomato, and specialist lineages confined to potato. To further understand the basis of host-related adaptation in *P. infestans*, we combined experimental evolution and analysis of effectors involved in pathogenicity and cell death modulation. We aimed to check in this way (i) if natural host adaptation of *P. infestans* is reversible during one growing season and (ii) if this process is accompanied by changes in pathogenicity-related gene expression. Two isolates differing substantially by their level of specialization were passaged for nine generations on susceptible potato (cv. Bintje), tomato (cv. Marmande) or alternately on both hosts. Pathogenic fitness and the expression of eight pathogen effectors with known host targets (*AVRblb2, EPIC2B, EPI1, PexRD2, SNE1, PiNPP, INF1 and Pi03192*) and the candidate effector carbonic anhydrase (CA) were quantified before and after experimental evolution on these hosts. Fitness and gene expression varied during the experimental evolution experiment, but independently of the subculturing host. However, the level of host-related specialization of both isolates was stable over time and linked to distinct expression patterns of antagonistic host cell death regulator genes, such as *SNE1* and *PiNPP*. Relations between fitness and effector expression proved to be host- and/or isolate-dependent. Altogether, our results demonstrate host adaptation of *P. infestans* to be a rather stable trait that is not prone to fluctuate by transitory host changes. They further suggest that pathogenicity of *P. infestans* strongly depends on its ability to establish a steady biotrophic interaction with its hosts by regulating effector gene expression.

**Author Summary:** The infamous Irish potato famine pathogen *Phytophthora infestans* causes late blight on potato and tomato, and extensive losses on both crops worldwide. Isolates causing tomato late blight markedly differ in genotype and phenotype from isolates causing potato late blight: under controlled conditions, isolates from tomato perform well on both hosts, while isolates highly pathogenic from potato struggle to produce large lesions on tomato. Mechanisms explaining these differences are unknown, but might provide clues to better understand the fundamental process of host specialization in pathogens. *P. infestans* is known to secrete many effectors, modulating the outcome of the interaction with its hosts. We thus coupled experimental evolution, by subculturing isolates nine times on different hosts, and expression of host cell death regulating effectors to explain pathogenic specialization. We showed that the level of pathogenic specialization depends on the pathogen ability to maintain a biotrophic interaction with its host, and hence to suppress cell death. Host specialization was not altered during serial passages, irrespective of the hosts, although overall pathogenicity increased. These findings show that *P. infestans* is primarily a biotrophic pathogen, feeding on living host tissue, and open ground for new breeding targets for improved resistance to late blight.
