## Supplemental Table 1 for "The level of specialization of *Phytophthora infestans* to potato and tomato is a biotrophy-related, stable trait"

### Sheet: pathogenic fitness
Phytophthora infestans pathogenic fitness
Fitness of two P. infestans isolates was assessed before and after experimental evolution.
Pathogenic fitness was calculated from the life history traits latency, lesion size and number of sporangia produced per lesion.
Sampling relatif to experimental evolution	P. infestans isolate	subculturing host	host for fitness test	evolutionnary lineage	replicate leaflet	latency (days)	lesion area (cm2)	number of sporangia produced per lesion	pathogenic fitness
before	15.P50.09	potato cv. Bintje	potato cv. Bintje	L1	1	3	5.5910021	64860	60018.315
before	15.P50.09	potato cv. Bintje	potato cv. Bintje	L1	2	3	4.8740004	65440	63896.412
before	15.P50.09	potato cv. Bintje	potato cv. Bintje	L1	3	3	7.1368581	94420	78519.033
before	15.P50.09	potato cv. Bintje	potato cv. Bintje	L1	4	3	6.9852849	25800	21670.396
before	15.P50.09	potato cv. Bintje	potato cv. Bintje	L1	5	3	4.9930871	46480	44971.485
before	15.P50.09	potato cv. Bintje	potato cv. Bintje	L1	6	3	4.2335168	36500	37486.795
before	15.P50.09	potato cv. Bintje	tomato cv. Marmande	L1	1	3	2.9524947	30740	35223.657
before	15.P50.09	potato cv. Bintje	tomato cv. Marmande	L1	2	3	4.2096101	22680	23338.329
before	15.P50.09	potato cv. Bintje	tomato cv. Marmande	L1	3	3	4.5708327	26080	26073.151
before	15.P50.09	potato cv. Bintje	tomato cv. Marmande	L1	4	2	4.4480617	23100	20143.659
before	15.P50.09	potato cv. Bintje	tomato cv. Marmande	L1	5	2	4.3966079	13780	12053.733
before	15.P50.09	potato cv. Bintje	tomato cv. Marmande	L1	6	2	3.1877662	13800	13020.760
before	15.P50.09	tomato cv. Marmande	potato cv. Bintje	L1	1	3	5.5910021	64860	60018.315
before	15.P50.09	tomato cv. Marmande	potato cv. Bintje	L1	2	3	4.8740004	65440	63896.412
before	15.P50.09	tomato cv. Marmande	potato cv. Bintje	L1	3	3	7.1368581	94420	78519.033
before	15.P50.09	tomato cv. Marmande	potato cv. Bintje	L1	4	3	6.9852849	25800	21670.396
before	15.P50.09	tomato cv. Marmande	potato cv. Bintje	L1	5	3	4.9930871	46480	44971.485
before	15.P50.09	tomato cv. Marmande	potato cv. Bintje	L1	6	3	4.2335168	36500	37486.795
before	15.P50.09	tomato cv. Marmande	tomato cv. Marmande	L1	1	3	2.9524947	30740	35223.657
before	15.P50.09	tomato cv. Marmande	tomato cv. Marmande	L1	2	3	4.2096101	22680	23338.329
before	15.P50.09	tomato cv. Marmande	tomato cv. Marmande	L1	3	3	4.5708327	26080	26073.151
before	15.P50.09	tomato cv. Marmande	tomato cv. Marmande	L1	4	2	4.4480617	23100	20143.659
before	15.P50.09	tomato cv. Marmande	tomato cv. Marmande	L1	5	2	4.3966079	13780	12053.733
before	15.P50.09	tomato cv. Marmande	tomato cv. Marmande	L1	6	2	3.1877662	13800	13020.760
before	15.P50.09	Bintje/Marmande in turns	potato cv. Bintje	L1	1	3	5.5910021	64860	60018.315
before	15.P50.09	Bintje/Marmande in turns	potato cv. Bintje	L1	2	3	4.8740004	65440	63896.412
before	15.P50.09	Bintje/Marmande in turns	potato cv. Bintje	L1	3	3	7.1368581	94420	78519.033
before	15.P50.09	Bintje/Marmande in turns	potato cv. Bintje	L1	4	3	6.9852849	25800	21670.396
before	15.P50.09	Bintje/Marmande in turns	potato cv. Bintje	L1	5	3	4.9930871	46480	44971.485
before	15.P50.09	Bintje/Marmande in turns	potato cv. Bintje	L1	6	3	4.2335168	36500	37486.795
before	15.P50.09	Bintje/Marmande in turns	tomato cv. Marmande	L1	1	3	2.9524947	30740	35223.657
before	15.P50.09	Bintje/Marmande in turns	tomato cv. Marmande	L1	2	3	4.2096101	22680	23338.329
before	15.P50.09	Bintje/Marmande in turns	tomato cv. Marmande	L1	3	3	4.5708327	26080	26073.151
before	15.P50.09	Bintje/Marmande in turns	tomato cv. Marmande	L1	4	2	4.4480617	23100	20143.659
before	15.P50.09	Bintje/Marmande in turns	tomato cv. Marmande	L1	5	2	4.3966079	13780	12053.733
before	15.P50.09	Bintje/Marmande in turns	tomato cv. Marmande	L1	6	2	3.1877662	13800	13020.760
before	15.P50.09	potato cv. Bintje	potato cv. Bintje	L2	1	3	6.4674696	131500	114372.561
before	15.P50.09	potato cv. Bintje	potato cv. Bintje	L2	2	4	4.4136455	17000	22625.707
before	15.P50.09	potato cv. Bintje	potato cv. Bintje	L2	3	3	4.7391883	50260	49588.958
before	15.P50.09	potato cv. Bintje	potato cv. Bintje	L2	4	3	6.4428410	136140	118608.467
before	15.P50.09	potato cv. Bintje	potato cv. Bintje	L2	5	4	2.5300816	17720	30324.696
before	15.P50.09	potato cv. Bintje	potato cv. Bintje	L2	6	3	8.4072601	124500	95575.052
before	15.P50.09	potato cv. Bintje	tomato cv. Marmande	L2	1	2	2.7427306	13500	13117.573
before	15.P50.09	potato cv. Bintje	tomato cv. Marmande	L2	2	3	1.1687070	29520	40321.543
before	15.P50.09	potato cv. Bintje	tomato cv. Marmande	L2	3	3	1.2457027	16480	22325.073
before	15.P50.09	potato cv. Bintje	tomato cv. Marmande	L2	4	2	4.7120356	16140	13854.458
before	15.P50.09	potato cv. Bintje	tomato cv. Marmande	L2	5	3	1.6377554	7640	9933.893
before	15.P50.09	potato cv. Bintje	tomato cv. Marmande	L2	6	2	4.4190333	20020	17488.368
before	15.P50.09	tomato cv. Marmande	potato cv. Bintje	L2	1	3	6.4674696	131500	114372.561
before	15.P50.09	tomato cv. Marmande	potato cv. Bintje	L2	2	4	4.4136455	17000	22625.707
before	15.P50.09	tomato cv. Marmande	potato cv. Bintje	L2	3	3	4.7391883	50260	49588.958
before	15.P50.09	tomato cv. Marmande	potato cv. Bintje	L2	4	3	6.4428410	136140	118608.467
before	15.P50.09	tomato cv. Marmande	potato cv. Bintje	L2	5	4	2.5300816	17720	30324.696
before	15.P50.09	tomato cv. Marmande	potato cv. Bintje	L2	6	3	8.4072601	124500	95575.052
before	15.P50.09	tomato cv. Marmande	tomato cv. Marmande	L2	1	2	2.7427306	13500	13117.573
before	15.P50.09	tomato cv. Marmande	tomato cv. Marmande	L2	2	3	1.1687070	29520	40321.543
before	15.P50.09	tomato cv. Marmande	tomato cv. Marmande	L2	3	3	1.2457027	16480	22325.073
before	15.P50.09	tomato cv. Marmande	tomato cv. Marmande	L2	4	2	4.7120356	16140	13854.458
before	15.P50.09	tomato cv. Marmande	tomato cv. Marmande	L2	5	3	1.6377554	7640	9933.893
before	15.P50.09	tomato cv. Marmande	tomato cv. Marmande	L2	6	2	4.4190333	20020	17488.368
before	15.P50.09	Bintje/Marmande in turns	potato cv. Bintje	L2	1	3	6.4674696	131500	114372.561
before	15.P50.09	Bintje/Marmande in turns	potato cv. Bintje	L2	2	4	4.4136455	17000	22625.707
before	15.P50.09	Bintje/Marmande in turns	potato cv. Bintje	L2	3	3	4.7391883	50260	49588.958
before	15.P50.09	Bintje/Marmande in turns	potato cv. Bintje	L2	4	3	6.4428410	136140	118608.467
before	15.P50.09	Bintje/Marmande in turns	potato cv. Bintje	L2	5	4	2.5300816	17720	30324.696
before	15.P50.09	Bintje/Marmande in turns	potato cv. Bintje	L2	6	3	8.4072601	124500	95575.052
before	15.P50.09	Bintje/Marmande in turns	tomato cv. Marmande	L2	1	2	2.7427306	13500	13117.573
before	15.P50.09	Bintje/Marmande in turns	tomato cv. Marmande	L2	2	3	1.1687070	29520	40321.543
before	15.P50.09	Bintje/Marmande in turns	tomato cv. Marmande	L2	3	3	1.2457027	16480	22325.073
before	15.P50.09	Bintje/Marmande in turns	tomato cv. Marmande	L2	4	2	4.7120356	16140	13854.458
before	15.P50.09	Bintje/Marmande in turns	tomato cv. Marmande	L2	5	3	1.6377554	7640	9933.893
before	15.P50.09	Bintje/Marmande in turns	tomato cv. Marmande	L2	6	2	4.4190333	20020	17488.368
before	15.P50.09	potato cv. Bintje	potato cv. Bintje	L3	1	4	3.4890277	26240	39200.928
before	15.P50.09	potato cv. Bintje	potato cv. Bintje	L3	2	4	4.5917016	29140	37984.949
before	15.P50.09	potato cv. Bintje	potato cv. Bintje	L3	3	3	5.8976286	53440	48369.094
before	15.P50.09	potato cv. Bintje	potato cv. Bintje	L3	4	3	5.9610967	114140	102843.641
before	15.P50.09	potato cv. Bintje	potato cv. Bintje	L3	5	3	7.5847762	83460	67425.268
before	15.P50.09	potato cv. Bintje	potato cv. Bintje	L3	6	3	6.3097710	71260	62655.966
before	15.P50.09	potato cv. Bintje	tomato cv. Marmande	L3	1	2	3.0279298	NA	NA
before	15.P50.09	potato cv. Bintje	tomato cv. Marmande	L3	2	3	1.5751773	26880	35176.252
before	15.P50.09	potato cv. Bintje	tomato cv. Marmande	L3	3	2	5.2077011	20420	17028.703
before	15.P50.09	potato cv. Bintje	tomato cv. Marmande	L3	4	3	2.7140816	13500	15809.485
before	15.P50.09	potato cv. Bintje	tomato cv. Marmande	L3	5	2	2.8715869	16540	15933.868
before	15.P50.09	potato cv. Bintje	tomato cv. Marmande	L3	6	2	1.3282654	NA	NA
before	15.P50.09	tomato cv. Marmande	potato cv. Bintje	L3	1	4	3.4890277	26240	39200.928
before	15.P50.09	tomato cv. Marmande	potato cv. Bintje	L3	2	4	4.5917016	29140	37984.949
before	15.P50.09	tomato cv. Marmande	potato cv. Bintje	L3	3	3	5.8976286	53440	48369.094
before	15.P50.09	tomato cv. Marmande	potato cv. Bintje	L3	4	3	5.9610967	114140	102843.641
before	15.P50.09	tomato cv. Marmande	potato cv. Bintje	L3	5	3	7.5847762	83460	67425.268
before	15.P50.09	tomato cv. Marmande	potato cv. Bintje	L3	6	3	6.3097710	71260	62655.966
before	15.P50.09	tomato cv. Marmande	tomato cv. Marmande	L3	1	2	3.0279298	NA	NA
before	15.P50.09	tomato cv. Marmande	tomato cv. Marmande	L3	2	3	1.5751773	26880	35176.252
before	15.P50.09	tomato cv. Marmande	tomato cv. Marmande	L3	3	2	5.2077011	20420	17028.703
before	15.P50.09	tomato cv. Marmande	tomato cv. Marmande	L3	4	3	2.7140816	13500	15809.485
before	15.P50.09	tomato cv. Marmande	tomato cv. Marmande	L3	5	2	2.8715869	16540	15933.868
before	15.P50.09	tomato cv. Marmande	tomato cv. Marmande	L3	6	2	1.3282654	NA	NA
before	15.P50.09	Bintje/Marmande in turns	potato cv. Bintje	L3	1	4	3.4890277	26240	39200.928
before	15.P50.09	Bintje/Marmande in turns	potato cv. Bintje	L3	2	4	4.5917016	29140	37984.949
before	15.P50.09	Bintje/Marmande in turns	potato cv. Bintje	L3	3	3	5.8976286	53440	48369.094
before	15.P50.09	Bintje/Marmande in turns	potato cv. Bintje	L3	4	3	5.9610967	114140	102843.641
before	15.P50.09	Bintje/Marmande in turns	potato cv. Bintje	L3	5	3	7.5847762	83460	67425.268
before	15.P50.09	Bintje/Marmande in turns	potato cv. Bintje	L3	6	3	6.3097710	71260	62655.966
before	15.P50.09	Bintje/Marmande in turns	tomato cv. Marmande	L3	1	2	3.0279298	NA	NA
before	15.P50.09	Bintje/Marmande in turns	tomato cv. Marmande	L3	2	3	1.5751773	26880	35176.252
before	15.P50.09	Bintje/Marmande in turns	tomato cv. Marmande	L3	3	2	5.2077011	20420	17028.703
before	15.P50.09	Bintje/Marmande in turns	tomato cv. Marmande	L3	4	3	2.7140816	13500	15809.485
before	15.P50.09	Bintje/Marmande in turns	tomato cv. Marmande	L3	5	2	2.8715869	16540	15933.868
before	15.P50.09	Bintje/Marmande in turns	tomato cv. Marmande	L3	6	2	1.3282654	NA	NA
before	15.TII.02	potato cv. Bintje	potato cv. Bintje	L1	1	4	3.4975084	16500	24622.312
before	15.TII.02	potato cv. Bintje	potato cv. Bintje	L1	2	4	2.8345538	28620	46815.212
before	15.TII.02	potato cv. Bintje	potato cv. Bintje	L1	3	3	6.9474609	107060	90149.479
before	15.TII.02	potato cv. Bintje	potato cv. Bintje	L1	4	3	7.0929481	101180	84383.463
before	15.TII.02	potato cv. Bintje	potato cv. Bintje	L1	5	3	4.9822125	66520	64414.502
before	15.TII.02	potato cv. Bintje	potato cv. Bintje	L1	6	4	1.8852101	15500	29402.755
before	15.TII.02	potato cv. Bintje	tomato cv. Marmande	L1	1	3	6.2537879	121020	106822.312
before	15.TII.02	potato cv. Bintje	tomato cv. Marmande	L1	2	3	4.1169409	39400	40850.692
before	15.TII.02	potato cv. Bintje	tomato cv. Marmande	L1	3	3	8.6412459	147160	111393.420
before	15.TII.02	potato cv. Bintje	tomato cv. Marmande	L1	4	3	8.1910109	176400	137212.525
before	15.TII.02	potato cv. Bintje	tomato cv. Marmande	L1	5	3	7.9950980	187080	147289.051
before	15.TII.02	potato cv. Bintje	tomato cv. Marmande	L1	6	3	7.4087308	81960	66964.101
before	15.TII.02	tomato cv. Marmande	potato cv. Bintje	L1	1	4	3.4975084	16500	24622.312
before	15.TII.02	tomato cv. Marmande	potato cv. Bintje	L1	2	4	2.8345538	28620	46815.212
before	15.TII.02	tomato cv. Marmande	potato cv. Bintje	L1	3	3	6.9474609	107060	90149.479
before	15.TII.02	tomato cv. Marmande	potato cv. Bintje	L1	4	3	7.0929481	101180	84383.463
before	15.TII.02	tomato cv. Marmande	potato cv. Bintje	L1	5	3	4.9822125	66520	64414.502
before	15.TII.02	tomato cv. Marmande	potato cv. Bintje	L1	6	4	1.8852101	15500	29402.755
before	15.TII.02	tomato cv. Marmande	tomato cv. Marmande	L1	1	3	6.2537879	121020	106822.312
before	15.TII.02	tomato cv. Marmande	tomato cv. Marmande	L1	2	3	4.1169409	39400	40850.692
before	15.TII.02	tomato cv. Marmande	tomato cv. Marmande	L1	3	3	8.6412459	147160	111393.420
before	15.TII.02	tomato cv. Marmande	tomato cv. Marmande	L1	4	3	8.1910109	176400	137212.525
before	15.TII.02	tomato cv. Marmande	tomato cv. Marmande	L1	5	3	7.9950980	187080	147289.051
before	15.TII.02	tomato cv. Marmande	tomato cv. Marmande	L1	6	3	7.4087308	81960	66964.101
before	15.TII.02	Bintje/Marmande in turns	potato cv. Bintje	L1	1	4	3.4975084	16500	24622.312
before	15.TII.02	Bintje/Marmande in turns	potato cv. Bintje	L1	2	4	2.8345538	28620	46815.212
before	15.TII.02	Bintje/Marmande in turns	potato cv. Bintje	L1	3	3	6.9474609	107060	90149.479
before	15.TII.02	Bintje/Marmande in turns	potato cv. Bintje	L1	4	3	7.0929481	101180	84383.463
before	15.TII.02	Bintje/Marmande in turns	potato cv. Bintje	L1	5	3	4.9822125	66520	64414.502
before	15.TII.02	Bintje/Marmande in turns	potato cv. Bintje	L1	6	4	1.8852101	15500	29402.755
before	15.TII.02	Bintje/Marmande in turns	tomato cv. Marmande	L1	1	3	6.2537879	121020	106822.312
before	15.TII.02	Bintje/Marmande in turns	tomato cv. Marmande	L1	2	3	4.1169409	39400	40850.692
before	15.TII.02	Bintje/Marmande in turns	tomato cv. Marmande	L1	3	3	8.6412459	147160	111393.420
before	15.TII.02	Bintje/Marmande in turns	tomato cv. Marmande	L1	4	3	8.1910109	176400	137212.525
before	15.TII.02	Bintje/Marmande in turns	tomato cv. Marmande	L1	5	3	7.9950980	187080	147289.051
before	15.TII.02	Bintje/Marmande in turns	tomato cv. Marmande	L1	6	3	7.4087308	81960	66964.101
before	15.TII.02	potato cv. Bintje	potato cv. Bintje	L2	1	3	5.1759498	74160	70766.287
before	15.TII.02	potato cv. Bintje	potato cv. Bintje	L2	2	3	9.6654672	133660	95348.142
before	15.TII.02	potato cv. Bintje	potato cv. Bintje	L2	3	5	3.8302258	25720	NaN
before	15.TII.02	potato cv. Bintje	potato cv. Bintje	L2	4	5	1.5969697	19300	NaN
before	15.TII.02	potato cv. Bintje	potato cv. Bintje	L2	5	3	5.1944727	46400	44215.044
before	15.TII.02	potato cv. Bintje	potato cv. Bintje	L2	6	3	6.7506543	121680	103816.212
before	15.TII.02	potato cv. Bintje	tomato cv. Marmande	L2	1	3	7.2453138	147420	121728.152
before	15.TII.02	potato cv. Bintje	tomato cv. Marmande	L2	2	3	7.3406752	188580	154754.480
before	15.TII.02	potato cv. Bintje	tomato cv. Marmande	L2	3	3	7.5466451	201780	163409.826
before	15.TII.02	potato cv. Bintje	tomato cv. Marmande	L2	4	3	11.9481507	431600	272866.448
before	15.TII.02	potato cv. Bintje	tomato cv. Marmande	L2	5	3	7.2337056	96500	79742.557
before	15.TII.02	potato cv. Bintje	tomato cv. Marmande	L2	6	2	7.5267337	149440	109956.324
before	15.TII.02	tomato cv. Marmande	potato cv. Bintje	L2	1	3	5.1759498	74160	70766.287
before	15.TII.02	tomato cv. Marmande	potato cv. Bintje	L2	2	3	9.6654672	133660	95348.142
before	15.TII.02	tomato cv. Marmande	potato cv. Bintje	L2	3	5	3.8302258	25720	NaN
before	15.TII.02	tomato cv. Marmande	potato cv. Bintje	L2	4	5	1.5969697	19300	NaN
before	15.TII.02	tomato cv. Marmande	potato cv. Bintje	L2	5	3	5.1944727	46400	44215.044
before	15.TII.02	tomato cv. Marmande	potato cv. Bintje	L2	6	3	6.7506543	121680	103816.212
before	15.TII.02	tomato cv. Marmande	tomato cv. Marmande	L2	1	3	7.2453138	147420	121728.152
before	15.TII.02	tomato cv. Marmande	tomato cv. Marmande	L2	2	3	7.3406752	188580	154754.480
before	15.TII.02	tomato cv. Marmande	tomato cv. Marmande	L2	3	3	7.5466451	201780	163409.826
before	15.TII.02	tomato cv. Marmande	tomato cv. Marmande	L2	4	3	11.9481507	431600	272866.448
before	15.TII.02	tomato cv. Marmande	tomato cv. Marmande	L2	5	3	7.2337056	96500	79742.557
before	15.TII.02	tomato cv. Marmande	tomato cv. Marmande	L2	6	2	7.5267337	149440	109956.324
before	15.TII.02	Bintje/Marmande in turns	potato cv. Bintje	L2	1	3	5.1759498	74160	70766.287
before	15.TII.02	Bintje/Marmande in turns	potato cv. Bintje	L2	2	3	9.6654672	133660	95348.142
before	15.TII.02	Bintje/Marmande in turns	potato cv. Bintje	L2	3	5	3.8302258	25720	NaN
before	15.TII.02	Bintje/Marmande in turns	potato cv. Bintje	L2	4	5	1.5969697	19300	NaN
before	15.TII.02	Bintje/Marmande in turns	potato cv. Bintje	L2	5	3	5.1944727	46400	44215.044
before	15.TII.02	Bintje/Marmande in turns	potato cv. Bintje	L2	6	3	6.7506543	121680	103816.212
before	15.TII.02	Bintje/Marmande in turns	tomato cv. Marmande	L2	1	3	7.2453138	147420	121728.152
before	15.TII.02	Bintje/Marmande in turns	tomato cv. Marmande	L2	2	3	7.3406752	188580	154754.480
before	15.TII.02	Bintje/Marmande in turns	tomato cv. Marmande	L2	3	3	7.5466451	201780	163409.826
before	15.TII.02	Bintje/Marmande in turns	tomato cv. Marmande	L2	4	3	11.9481507	431600	272866.448
before	15.TII.02	Bintje/Marmande in turns	tomato cv. Marmande	L2	5	3	7.2337056	96500	79742.557
before	15.TII.02	Bintje/Marmande in turns	tomato cv. Marmande	L2	6	2	7.5267337	149440	109956.324
before	15.TII.02	potato cv. Bintje	potato cv. Bintje	L3	1	5	2.3865093	19520	NaN
before	15.TII.02	potato cv. Bintje	potato cv. Bintje	L3	2	3	7.3827184	54520	44619.433
before	15.TII.02	potato cv. Bintje	potato cv. Bintje	L3	3	3	4.3878727	72760	73804.917
before	15.TII.02	potato cv. Bintje	potato cv. Bintje	L3	4	3	7.9662441	119880	94551.437
before	15.TII.02	potato cv. Bintje	potato cv. Bintje	L3	5	3	3.9692429	43120	45253.868
before	15.TII.02	potato cv. Bintje	potato cv. Bintje	L3	6	5	1.2330437	10820	NaN
before	15.TII.02	potato cv. Bintje	tomato cv. Marmande	L3	1	3	7.4248754	71360	58242.988
before	15.TII.02	potato cv. Bintje	tomato cv. Marmande	L3	2	3	7.8004269	102280	81510.220
before	15.TII.02	potato cv. Bintje	tomato cv. Marmande	L3	3	3	11.4953891	113140	73180.488
before	15.TII.02	potato cv. Bintje	tomato cv. Marmande	L3	4	3	5.6374859	90840	83774.936
before	15.TII.02	potato cv. Bintje	tomato cv. Marmande	L3	5	3	6.4259785	109520	95527.090
before	15.TII.02	potato cv. Bintje	tomato cv. Marmande	L3	6	3	8.3741720	143920	110704.860
before	15.TII.02	tomato cv. Marmande	potato cv. Bintje	L3	1	5	2.3865093	19520	NaN
before	15.TII.02	tomato cv. Marmande	potato cv. Bintje	L3	2	3	7.3827184	54520	44619.433
before	15.TII.02	tomato cv. Marmande	potato cv. Bintje	L3	3	3	4.3878727	72760	73804.917
before	15.TII.02	tomato cv. Marmande	potato cv. Bintje	L3	4	3	7.9662441	119880	94551.437
before	15.TII.02	tomato cv. Marmande	potato cv. Bintje	L3	5	3	3.9692429	43120	45253.868
before	15.TII.02	tomato cv. Marmande	potato cv. Bintje	L3	6	5	1.2330437	10820	NaN
before	15.TII.02	tomato cv. Marmande	tomato cv. Marmande	L3	1	3	7.4248754	71360	58242.988
before	15.TII.02	tomato cv. Marmande	tomato cv. Marmande	L3	2	3	7.8004269	102280	81510.220
before	15.TII.02	tomato cv. Marmande	tomato cv. Marmande	L3	3	3	11.4953891	113140	73180.488
before	15.TII.02	tomato cv. Marmande	tomato cv. Marmande	L3	4	3	5.6374859	90840	83774.936
before	15.TII.02	tomato cv. Marmande	tomato cv. Marmande	L3	5	3	6.4259785	109520	95527.090
before	15.TII.02	tomato cv. Marmande	tomato cv. Marmande	L3	6	3	8.3741720	143920	110704.860
before	15.TII.02	Bintje/Marmande in turns	potato cv. Bintje	L3	1	5	2.3865093	19520	NaN
before	15.TII.02	Bintje/Marmande in turns	potato cv. Bintje	L3	2	3	7.3827184	54520	44619.433
before	15.TII.02	Bintje/Marmande in turns	potato cv. Bintje	L3	3	3	4.3878727	72760	73804.917
before	15.TII.02	Bintje/Marmande in turns	potato cv. Bintje	L3	4	3	7.9662441	119880	94551.437
before	15.TII.02	Bintje/Marmande in turns	potato cv. Bintje	L3	5	3	3.9692429	43120	45253.868
before	15.TII.02	Bintje/Marmande in turns	potato cv. Bintje	L3	6	5	1.2330437	10820	NaN
before	15.TII.02	Bintje/Marmande in turns	tomato cv. Marmande	L3	1	3	7.4248754	71360	58242.988
before	15.TII.02	Bintje/Marmande in turns	tomato cv. Marmande	L3	2	3	7.8004269	102280	81510.220
before	15.TII.02	Bintje/Marmande in turns	tomato cv. Marmande	L3	3	3	11.4953891	113140	73180.488
before	15.TII.02	Bintje/Marmande in turns	tomato cv. Marmande	L3	4	3	5.6374859	90840	83774.936
before	15.TII.02	Bintje/Marmande in turns	tomato cv. Marmande	L3	5	3	6.4259785	109520	95527.090
before	15.TII.02	Bintje/Marmande in turns	tomato cv. Marmande	L3	6	3	8.3741720	143920	110704.860
after	15.P50.09	potato cv. Bintje	potato cv. Bintje	L1	1	3	6.0313757	88760	79578.306
after	15.P50.09	potato cv. Bintje	potato cv. Bintje	L1	2	3	5.9352351	88940	80285.121
after	15.P50.09	potato cv. Bintje	potato cv. Bintje	L1	3	3	6.3831508	55620	48656.927
after	15.P50.09	potato cv. Bintje	potato cv. Bintje	L1	4	3	4.3900616	40060	40628.197
after	15.P50.09	potato cv. Bintje	potato cv. Bintje	L1	5	3	5.3210113	87760	82840.121
after	15.P50.09	potato cv. Bintje	potato cv. Bintje	L1	6	4	5.6714355	21580	25009.100
after	15.P50.09	potato cv. Bintje	tomato cv. Marmande	L1	1	3	1.6423924	20720	26928.338
after	15.P50.09	potato cv. Bintje	tomato cv. Marmande	L1	2	3	1.6447840	12700	16501.261
after	15.P50.09	potato cv. Bintje	tomato cv. Marmande	L1	3	3	1.5341182	16160	21237.569
after	15.P50.09	potato cv. Bintje	tomato cv. Marmande	L1	4	3	2.6290630	NA	NA
after	15.P50.09	potato cv. Bintje	tomato cv. Marmande	L1	5	3	1.5707241	14200	18591.232
after	15.P50.09	potato cv. Bintje	tomato cv. Marmande	L1	6	4	1.8602815	13540	25792.880
after	15.P50.09	tomato cv. Marmande	potato cv. Bintje	L1	1	3	5.0768923	71900	69124.702
after	15.P50.09	tomato cv. Marmande	potato cv. Bintje	L1	2	3	10.0408105	151780	106036.498
after	15.P50.09	tomato cv. Marmande	potato cv. Bintje	L1	3	3	4.8969575	40540	39513.938
after	15.P50.09	tomato cv. Marmande	potato cv. Bintje	L1	4	3	4.9615330	NA	NA
after	15.P50.09	tomato cv. Marmande	potato cv. Bintje	L1	5	3	7.2686244	132000	108830.390
after	15.P50.09	tomato cv. Marmande	potato cv. Bintje	L1	6	3	6.9588791	116840	98310.192
after	15.P50.09	tomato cv. Marmande	tomato cv. Marmande	L1	1	3	1.5430364	40820	53596.378
after	15.P50.09	tomato cv. Marmande	tomato cv. Marmande	L1	2	3	2.3316335	18860	22894.627
after	15.P50.09	tomato cv. Marmande	tomato cv. Marmande	L1	3	4	0.9247137	38340	86743.197
after	15.P50.09	tomato cv. Marmande	tomato cv. Marmande	L1	4	3	2.2990960	54800	66730.837
after	15.P50.09	tomato cv. Marmande	tomato cv. Marmande	L1	5	3	1.9903867	23480	29464.996
after	15.P50.09	tomato cv. Marmande	tomato cv. Marmande	L1	6	3	2.5412563	14420	17160.618
after	15.P50.09	Bintje/Marmande in turns	potato cv. Bintje	L1	1	3	5.0249649	78040	75324.089
after	15.P50.09	Bintje/Marmande in turns	potato cv. Bintje	L1	2	3	4.2926408	35400	36183.880
after	15.P50.09	Bintje/Marmande in turns	potato cv. Bintje	L1	3	4	3.7263773	31500	45624.555
after	15.P50.09	Bintje/Marmande in turns	potato cv. Bintje	L1	4	3	5.6933764	83480	76675.859
after	15.P50.09	Bintje/Marmande in turns	potato cv. Bintje	L1	5	3	4.0965897	21000	21809.483
after	15.P50.09	Bintje/Marmande in turns	potato cv. Bintje	L1	6	4	3.2790216	31020	47668.025
after	15.P50.09	Bintje/Marmande in turns	tomato cv. Marmande	L1	1	5	0.7522269	NA	NA
after	15.P50.09	Bintje/Marmande in turns	tomato cv. Marmande	L1	2	4	0.8357657	15000	34553.668
after	15.P50.09	Bintje/Marmande in turns	tomato cv. Marmande	L1	3	4	0.8026848	6680	15492.585
after	15.P50.09	Bintje/Marmande in turns	tomato cv. Marmande	L1	4	5	0.4677643	32900	NaN
after	15.P50.09	Bintje/Marmande in turns	tomato cv. Marmande	L1	5	4	1.0191138	17220	38235.673
after	15.P50.09	Bintje/Marmande in turns	tomato cv. Marmande	L1	6	4	1.6278877	10920	21651.857
after	15.P50.09	potato cv. Bintje	potato cv. Bintje	L2	1	3	7.1432945	126600	105235.308
after	15.P50.09	potato cv. Bintje	potato cv. Bintje	L2	2	3	6.5317858	127620	110510.676
after	15.P50.09	potato cv. Bintje	potato cv. Bintje	L2	3	3	6.7226117	113280	96832.015
after	15.P50.09	potato cv. Bintje	potato cv. Bintje	L2	4	2	8.2386013	107720	76495.935
after	15.P50.09	potato cv. Bintje	potato cv. Bintje	L2	5	3	7.5815270	136900	110621.008
after	15.P50.09	potato cv. Bintje	potato cv. Bintje	L2	6	3	4.6406193	52240	51940.661
after	15.P50.09	potato cv. Bintje	tomato cv. Marmande	L2	1	3	2.0632347	34340	42784.907
after	15.P50.09	potato cv. Bintje	tomato cv. Marmande	L2	2	3	1.6758669	35500	45979.213
after	15.P50.09	potato cv. Bintje	tomato cv. Marmande	L2	3	3	2.3463574	32780	39736.485
after	15.P50.09	potato cv. Bintje	tomato cv. Marmande	L2	4	3	1.5752495	28680	37531.525
after	15.P50.09	potato cv. Bintje	tomato cv. Marmande	L2	5	3	0.6267477	20200	29300.891
after	15.P50.09	potato cv. Bintje	tomato cv. Marmande	L2	6	3	2.2456128	36000	44063.965
after	15.P50.09	tomato cv. Marmande	potato cv. Bintje	L2	1	3	5.8995246	30480	27584.031
after	15.P50.09	tomato cv. Marmande	potato cv. Bintje	L2	2	3	6.4338247	55540	48417.771
after	15.P50.09	tomato cv. Marmande	potato cv. Bintje	L2	3	3	7.0215680	76680	64252.097
after	15.P50.09	tomato cv. Marmande	potato cv. Bintje	L2	4	3	10.4424781	25520	17442.984
after	15.P50.09	tomato cv. Marmande	potato cv. Bintje	L2	5	3	7.1780617	27440	22757.458
after	15.P50.09	tomato cv. Marmande	potato cv. Bintje	L2	6	3	7.6393150	26820	21592.230
after	15.P50.09	tomato cv. Marmande	tomato cv. Marmande	L2	1	2	3.1302091	6360	6023.432
after	15.P50.09	tomato cv. Marmande	tomato cv. Marmande	L2	2	3	2.5830065	6400	7586.653
after	15.P50.09	tomato cv. Marmande	tomato cv. Marmande	L2	3	3	3.7798826	14680	15651.625
after	15.P50.09	tomato cv. Marmande	tomato cv. Marmande	L2	4	3	3.3131244	14520	16113.050
after	15.P50.09	tomato cv. Marmande	tomato cv. Marmande	L2	5	3	3.1488136	5680	6395.083
after	15.P50.09	tomato cv. Marmande	tomato cv. Marmande	L2	6	4	2.5719575	18580	31595.666
after	15.P50.09	Bintje/Marmande in turns	potato cv. Bintje	L2	1	3	8.3892423	126200	96985.826
after	15.P50.09	Bintje/Marmande in turns	potato cv. Bintje	L2	2	3	9.8621819	137140	96760.435
after	15.P50.09	Bintje/Marmande in turns	potato cv. Bintje	L2	3	3	6.9219646	199560	168323.592
after	15.P50.09	Bintje/Marmande in turns	potato cv. Bintje	L2	4	3	6.9024718	158520	133880.931
after	15.P50.09	Bintje/Marmande in turns	potato cv. Bintje	L2	5	3	8.5223696	292180	222746.750
after	15.P50.09	Bintje/Marmande in turns	potato cv. Bintje	L2	6	3	6.0975549	137040	122292.125
after	15.P50.09	Bintje/Marmande in turns	tomato cv. Marmande	L2	1	3	1.6690017	12040	15605.013
after	15.P50.09	Bintje/Marmande in turns	tomato cv. Marmande	L2	2	3	2.8683786	36040	41612.827
after	15.P50.09	Bintje/Marmande in turns	tomato cv. Marmande	L2	3	3	1.1479065	6060	8295.967
after	15.P50.09	Bintje/Marmande in turns	tomato cv. Marmande	L2	4	3	2.0807907	11040	13731.289
after	15.P50.09	Bintje/Marmande in turns	tomato cv. Marmande	L2	5	3	1.4476962	10580	14029.893
after	15.P50.09	Bintje/Marmande in turns	tomato cv. Marmande	L2	6	3	1.9447103	15000	18908.890
after	15.P50.09	potato cv. Bintje	potato cv. Bintje	L3	1	3	6.8985683	120040	101408.301
after	15.P50.09	potato cv. Bintje	potato cv. Bintje	L3	2	3	4.9368141	90340	87784.718
after	15.P50.09	potato cv. Bintje	potato cv. Bintje	L3	3	3	4.2656734	62500	64023.063
after	15.P50.09	potato cv. Bintje	potato cv. Bintje	L3	4	3	6.0764182	121660	108728.922
after	15.P50.09	potato cv. Bintje	potato cv. Bintje	L3	5	4	4.6075682	36400	47361.740
after	15.P50.09	potato cv. Bintje	potato cv. Bintje	L3	6	4	5.1514658	50660	62024.029
after	15.P50.09	potato cv. Bintje	tomato cv. Marmande	L3	1	3	1.2236896	14200	19281.730
after	15.P50.09	potato cv. Bintje	tomato cv. Marmande	L3	2	3	2.0572028	26380	32886.861
after	15.P50.09	potato cv. Bintje	tomato cv. Marmande	L3	3	3	1.7943442	16400	20987.268
after	15.P50.09	potato cv. Bintje	tomato cv. Marmande	L3	4	2	2.9132389	24800	23825.237
after	15.P50.09	potato cv. Bintje	tomato cv. Marmande	L3	5	3	1.3725461	14820	19808.042
after	15.P50.09	potato cv. Bintje	tomato cv. Marmande	L3	6	3	1.4865090	22120	29214.307
after	15.P50.09	tomato cv. Marmande	potato cv. Bintje	L3	1	3	11.4770399	215660	139622.426
after	15.P50.09	tomato cv. Marmande	potato cv. Bintje	L3	2	3	12.8302016	229000	138683.033
after	15.P50.09	tomato cv. Marmande	potato cv. Bintje	L3	3	3	7.9143678	86460	68413.128
after	15.P50.09	tomato cv. Marmande	potato cv. Bintje	L3	4	3	9.6068380	143820	102935.236
after	15.P50.09	tomato cv. Marmande	potato cv. Bintje	L3	5	3	7.9718071	43520	34313.113
after	15.P50.09	tomato cv. Marmande	potato cv. Bintje	L3	6	3	7.6362693	88400	71182.777
after	15.P50.09	tomato cv. Marmande	tomato cv. Marmande	L3	1	3	2.3085208	17640	21461.097
after	15.P50.09	tomato cv. Marmande	tomato cv. Marmande	L3	2	3	1.3257584	NA	NA
after	15.P50.09	tomato cv. Marmande	tomato cv. Marmande	L3	3	3	1.7436554	25300	32543.082
after	15.P50.09	tomato cv. Marmande	tomato cv. Marmande	L3	4	3	2.2538579	17880	21867.708
after	15.P50.09	tomato cv. Marmande	tomato cv. Marmande	L3	5	3	1.3503775	10520	14093.683
after	15.P50.09	tomato cv. Marmande	tomato cv. Marmande	L3	6	3	3.1668134	21820	24527.849
after	15.P50.09	Bintje/Marmande in turns	potato cv. Bintje	L3	1	3	7.1919004	NA	NA
after	15.P50.09	Bintje/Marmande in turns	potato cv. Bintje	L3	2	3	7.1555553	140520	116712.451
after	15.P50.09	Bintje/Marmande in turns	potato cv. Bintje	L3	3	3	4.9788746	80720	78184.961
after	15.P50.09	Bintje/Marmande in turns	potato cv. Bintje	L3	4	3	8.8198989	295360	221216.197
after	15.P50.09	Bintje/Marmande in turns	potato cv. Bintje	L3	5	3	4.5231174	113840	114239.625
after	15.P50.09	Bintje/Marmande in turns	potato cv. Bintje	L3	6	3	7.1355866	180280	149932.124
after	15.P50.09	Bintje/Marmande in turns	tomato cv. Marmande	L3	1	3	2.0728857	31400	39084.859
after	15.P50.09	Bintje/Marmande in turns	tomato cv. Marmande	L3	2	3	2.2180139	18780	23048.068
after	15.P50.09	Bintje/Marmande in turns	tomato cv. Marmande	L3	3	3	2.6026100	15640	18505.989
after	15.P50.09	Bintje/Marmande in turns	tomato cv. Marmande	L3	4	3	2.8183353	12940	15009.254
after	15.P50.09	Bintje/Marmande in turns	tomato cv. Marmande	L3	5	3	1.8271597	41580	53034.863
after	15.P50.09	Bintje/Marmande in turns	tomato cv. Marmande	L3	6	3	1.7754939	48280	61902.166
after	15.TII.02	potato cv. Bintje	potato cv. Bintje	L1	1	3	8.0671842	175460	137525.385
after	15.TII.02	potato cv. Bintje	potato cv. Bintje	L1	2	3	6.8226989	149340	126801.140
after	15.TII.02	potato cv. Bintje	potato cv. Bintje	L1	3	3	7.3138437	145040	119231.154
after	15.TII.02	potato cv. Bintje	potato cv. Bintje	L1	4	3	7.2857932	134880	111080.941
after	15.TII.02	potato cv. Bintje	potato cv. Bintje	L1	5	3	7.3814186	NA	NA
after	15.TII.02	potato cv. Bintje	potato cv. Bintje	L1	6	4	6.4076474	112620	121336.083
after	15.TII.02	potato cv. Bintje	tomato cv. Marmande	L1	1	3	4.3624156	62120	63140.623
after	15.TII.02	potato cv. Bintje	tomato cv. Marmande	L1	2	3	7.2646935	129900	107126.363
after	15.TII.02	potato cv. Bintje	tomato cv. Marmande	L1	3	4	4.3525887	151860	203581.014
after	15.TII.02	potato cv. Bintje	tomato cv. Marmande	L1	4	3	6.0562068	276080	247087.606
after	15.TII.02	potato cv. Bintje	tomato cv. Marmande	L1	5	3	4.0222007	143600	150048.994
after	15.TII.02	potato cv. Bintje	tomato cv. Marmande	L1	6	3	4.3847601	154120	156372.252
after	15.TII.02	tomato cv. Marmande	potato cv. Bintje	L1	1	3	7.9887528	126800	99869.619
after	15.TII.02	tomato cv. Marmande	potato cv. Bintje	L1	2	3	7.5040074	151180	122765.959
after	15.TII.02	tomato cv. Marmande	potato cv. Bintje	L1	3	3	10.2789927	165120	113862.755
after	15.TII.02	tomato cv. Marmande	potato cv. Bintje	L1	4	3	6.6512496	133300	114495.645
after	15.TII.02	tomato cv. Marmande	potato cv. Bintje	L1	5	3	5.9224975	105300	95139.326
after	15.TII.02	tomato cv. Marmande	potato cv. Bintje	L1	6	3	7.3278591	158840	130457.074
after	15.TII.02	tomato cv. Marmande	tomato cv. Marmande	L1	1	3	5.9699096	NA	NA
after	15.TII.02	tomato cv. Marmande	tomato cv. Marmande	L1	2	3	4.5570451	130260	130367.427
after	15.TII.02	tomato cv. Marmande	tomato cv. Marmande	L1	3	3	4.3673541	420040	426772.352
after	15.TII.02	tomato cv. Marmande	tomato cv. Marmande	L1	4	3	7.7329926	NA	NA
after	15.TII.02	tomato cv. Marmande	tomato cv. Marmande	L1	5	3	7.8349624	124620	99098.713
after	15.TII.02	tomato cv. Marmande	tomato cv. Marmande	L1	6	3	5.2090795	138300	131643.093
after	15.TII.02	Bintje/Marmande in turns	potato cv. Bintje	L1	1	3	1.9840948	19200	24109.037
after	15.TII.02	Bintje/Marmande in turns	potato cv. Bintje	L1	2	3	6.4877438	120620	104764.039
after	15.TII.02	Bintje/Marmande in turns	potato cv. Bintje	L1	3	3	6.8100430	54920	46670.830
after	15.TII.02	Bintje/Marmande in turns	potato cv. Bintje	L1	4	3	10.2034492	162040	112199.536
after	15.TII.02	Bintje/Marmande in turns	potato cv. Bintje	L1	5	3	6.1141833	59700	53213.011
after	15.TII.02	Bintje/Marmande in turns	potato cv. Bintje	L1	6	3	5.1771719	29420	28071.101
after	15.TII.02	Bintje/Marmande in turns	tomato cv. Marmande	L1	1	3	4.3850735	113360	115013.718
after	15.TII.02	Bintje/Marmande in turns	tomato cv. Marmande	L1	2	3	3.5012061	49700	54260.182
after	15.TII.02	Bintje/Marmande in turns	tomato cv. Marmande	L1	3	3	4.5091861	83000	83383.244
after	15.TII.02	Bintje/Marmande in turns	tomato cv. Marmande	L1	4	3	7.1025205	199600	166360.426
after	15.TII.02	Bintje/Marmande in turns	tomato cv. Marmande	L1	5	3	5.3765256	146940	138131.939
after	15.TII.02	Bintje/Marmande in turns	tomato cv. Marmande	L1	6	3	4.2331909	53160	54598.646
after	15.TII.02	potato cv. Bintje	potato cv. Bintje	L2	1	3	7.8231665	172200	137035.983
after	15.TII.02	potato cv. Bintje	potato cv. Bintje	L2	2	3	8.0379902	168380	132214.540
after	15.TII.02	potato cv. Bintje	potato cv. Bintje	L2	3	2	11.0331540	57760	36079.543
after	15.TII.02	potato cv. Bintje	potato cv. Bintje	L2	4	3	9.6469200	185400	132395.626
after	15.TII.02	potato cv. Bintje	potato cv. Bintje	L2	5	3	7.1134328	99420	82804.136
after	15.TII.02	potato cv. Bintje	potato cv. Bintje	L2	6	3	7.1758547	161120	133644.706
after	15.TII.02	potato cv. Bintje	tomato cv. Marmande	L2	1	2	8.2301497	60900	43265.239
after	15.TII.02	potato cv. Bintje	tomato cv. Marmande	L2	2	2	10.2129910	185480	120102.759
after	15.TII.02	potato cv. Bintje	tomato cv. Marmande	L2	3	2	7.5345304	300160	220767.115
after	15.TII.02	potato cv. Bintje	tomato cv. Marmande	L2	4	3	6.9150538	278760	235234.775
after	15.TII.02	potato cv. Bintje	tomato cv. Marmande	L2	5	2	4.3149115	113260	99562.219
after	15.TII.02	potato cv. Bintje	tomato cv. Marmande	L2	6	3	5.4957451	272720	254127.481
after	15.TII.02	tomato cv. Marmande	potato cv. Bintje	L2	1	3	6.0230222	65880	59099.992
after	15.TII.02	tomato cv. Marmande	potato cv. Bintje	L2	2	3	5.6686427	67000	61649.469
after	15.TII.02	tomato cv. Marmande	potato cv. Bintje	L2	3	2	11.0582962	287400	179328.982
after	15.TII.02	tomato cv. Marmande	potato cv. Bintje	L2	4	2	13.4325894	275220	155809.705
after	15.TII.02	tomato cv. Marmande	potato cv. Bintje	L2	5	3	6.9234356	70340	59324.131
after	15.TII.02	tomato cv. Marmande	potato cv. Bintje	L2	6	3	7.0903217	91180	76056.659
after	15.TII.02	tomato cv. Marmande	tomato cv. Marmande	L2	1	3	9.8807283	163520	115254.226
after	15.TII.02	tomato cv. Marmande	tomato cv. Marmande	L2	2	3	7.9518061	162120	127981.727
after	15.TII.02	tomato cv. Marmande	tomato cv. Marmande	L2	3	3	5.6666124	179580	165263.314
after	15.TII.02	tomato cv. Marmande	tomato cv. Marmande	L2	4	3	9.9256059	239180	168162.613
after	15.TII.02	tomato cv. Marmande	tomato cv. Marmande	L2	5	2	8.1538317	224320	159961.981
after	15.TII.02	tomato cv. Marmande	tomato cv. Marmande	L2	6	3	8.2469218	163420	126681.808
after	15.TII.02	Bintje/Marmande in turns	potato cv. Bintje	L2	1	2	8.1264221	199100	142169.309
after	15.TII.02	Bintje/Marmande in turns	potato cv. Bintje	L2	2	3	8.3038231	144640	111735.251
after	15.TII.02	Bintje/Marmande in turns	potato cv. Bintje	L2	3	3	8.2653088	32940	25506.156
after	15.TII.02	Bintje/Marmande in turns	potato cv. Bintje	L2	4	3	8.8385238	192580	144078.505
after	15.TII.02	Bintje/Marmande in turns	potato cv. Bintje	L2	5	3	7.9381394	129140	102033.225
after	15.TII.02	Bintje/Marmande in turns	potato cv. Bintje	L2	6	3	7.6604642	119540	96110.211
after	15.TII.02	Bintje/Marmande in turns	tomato cv. Marmande	L2	1	3	8.0285120	148180	116421.485
after	15.TII.02	Bintje/Marmande in turns	tomato cv. Marmande	L2	2	3	8.6291602	255760	193738.370
after	15.TII.02	Bintje/Marmande in turns	tomato cv. Marmande	L2	3	3	9.4085909	262380	189915.223
after	15.TII.02	Bintje/Marmande in turns	tomato cv. Marmande	L2	4	3	5.1393911	136020	130153.318
after	15.TII.02	Bintje/Marmande in turns	tomato cv. Marmande	L2	5	3	6.2837665	63580	56004.188
after	15.TII.02	Bintje/Marmande in turns	tomato cv. Marmande	L2	6	3	5.2820131	65060	61591.400
after	15.TII.02	potato cv. Bintje	potato cv. Bintje	L3	1	3	5.9989144	121220	108930.383
after	15.TII.02	potato cv. Bintje	potato cv. Bintje	L3	2	2	8.4587539	230120	161673.520
after	15.TII.02	potato cv. Bintje	potato cv. Bintje	L3	3	3	8.3443104	220560	169964.908
after	15.TII.02	potato cv. Bintje	potato cv. Bintje	L3	4	3	5.4240540	103820	97254.209
after	15.TII.02	potato cv. Bintje	potato cv. Bintje	L3	5	3	10.2294529	346560	239624.583
after	15.TII.02	potato cv. Bintje	potato cv. Bintje	L3	6	2	11.5297393	367440	224712.720
after	15.TII.02	potato cv. Bintje	tomato cv. Marmande	L3	1	2	7.7053230	239840	174886.774
after	15.TII.02	potato cv. Bintje	tomato cv. Marmande	L3	2	3	6.7858354	188580	160514.905
after	15.TII.02	potato cv. Bintje	tomato cv. Marmande	L3	3	2	12.6923815	420040	244873.214
after	15.TII.02	potato cv. Bintje	tomato cv. Marmande	L3	4	2	9.6964927	228820	151664.622
after	15.TII.02	potato cv. Bintje	tomato cv. Marmande	L3	5	3	10.7843964	288260	193462.868
after	15.TII.02	potato cv. Bintje	tomato cv. Marmande	L3	6	3	6.1438651	137040	121895.082
after	15.TII.02	tomato cv. Marmande	potato cv. Bintje	L3	1	3	6.7752514	102760	87529.070
after	15.TII.02	tomato cv. Marmande	potato cv. Bintje	L3	2	3	8.3002299	185680	143470.281
after	15.TII.02	tomato cv. Marmande	potato cv. Bintje	L3	3	3	8.4343006	132100	101243.707
after	15.TII.02	tomato cv. Marmande	potato cv. Bintje	L3	4	3	9.2240773	324320	237245.829
after	15.TII.02	tomato cv. Marmande	potato cv. Bintje	L3	5	3	11.6194553	336920	216554.734
after	15.TII.02	tomato cv. Marmande	potato cv. Bintje	L3	6	2	10.1884442	210840	136673.788
after	15.TII.02	tomato cv. Marmande	tomato cv. Marmande	L3	1	2	10.4945091	285840	182790.286
after	15.TII.02	tomato cv. Marmande	tomato cv. Marmande	L3	2	3	6.0987503	101860	90890.460
after	15.TII.02	tomato cv. Marmande	tomato cv. Marmande	L3	3	2	9.5890872	269980	179828.854
after	15.TII.02	tomato cv. Marmande	tomato cv. Marmande	L3	4	2	8.6857984	356360	247640.656
after	15.TII.02	tomato cv. Marmande	tomato cv. Marmande	L3	5	3	8.2451162	224820	174297.800
after	15.TII.02	tomato cv. Marmande	tomato cv. Marmande	L3	6	3	8.5430350	220360	167785.610
after	15.TII.02	Bintje/Marmande in turns	potato cv. Bintje	L3	1	3	8.3473962	138620	106801.417
after	15.TII.02	Bintje/Marmande in turns	potato cv. Bintje	L3	2	3	6.8126945	143600	122009.126
after	15.TII.02	Bintje/Marmande in turns	potato cv. Bintje	L3	3	2	10.8903875	183280	115193.557
after	15.TII.02	Bintje/Marmande in turns	potato cv. Bintje	L3	4	3	7.8956077	173800	137683.661
after	15.TII.02	Bintje/Marmande in turns	potato cv. Bintje	L3	5	3	10.5318359	191280	130114.001
after	15.TII.02	Bintje/Marmande in turns	potato cv. Bintje	L3	6	3	8.0693818	148540	116409.711
after	15.TII.02	Bintje/Marmande in turns	tomato cv. Marmande	L3	1	3	5.8220388	87880	79972.342
after	15.TII.02	Bintje/Marmande in turns	tomato cv. Marmande	L3	2	3	7.4992016	190140	154450.997
after	15.TII.02	Bintje/Marmande in turns	tomato cv. Marmande	L3	3	3	6.4721105	159200	138420.690
after	15.TII.02	Bintje/Marmande in turns	tomato cv. Marmande	L3	4	2	9.1375296	299000	203377.225
after	15.TII.02	Bintje/Marmande in turns	tomato cv. Marmande	L3	5	3	5.9943104	160400	144185.224
after	15.TII.02	Bintje/Marmande in turns	tomato cv. Marmande	L3	6	3	7.4086059	218400	178441.646
