## Supplemental Table 3 for "The level of specialization of *Phytophthora infestans* to potato and tomato is a biotrophy-related, stable trait"

### Sheet: effector gene expression
Phytophthora infestans effector gene expression (normalized transcript abundance)
Expression of nine effector genes were assessed for two P. infestans isolates, before and after experimental evolution.
Infected leaflets of potato and tomato were sampled 48 and 96 hours post inoculations (hpi).
Results from two technical replicat qPCR runs were averaged to obtain the here shown data.
Sampling relatif to experimental evolution	hpi	P. infestans isolate	subculturing host	host cultivar for gene expression test	evolutionnary lineage	RNA extraction replicate	AVRblb2	Carbonic anhydrase	EPI1	EPIC2B	INF1	PexRD2	Pi03192	PiNPP1.1	SNE1
before	48	15.P50.09	Bintje/Marmande in turns	potato cv. Bintje	L1	a	3.0436183	0.385004974	0.06011887	5.07151503	2.23690374	0.282460091	0.048429910	0.055310030	1.92634496
before	48	15.P50.09	Bintje/Marmande in turns	potato cv. Bintje	L1	b	0.6521393	0.442175392	0.11563893	3.58615246	1.93987153	0.217154394	0.041523903	NA	1.21636026
before	48	15.P50.09	Bintje/Marmande in turns	potato cv. Bintje	L2	a	4.7920926	0.217154153	0.14607189	4.57122212	2.32686116	0.141975490	0.040741287	0.100661322	1.20890959
before	48	15.P50.09	Bintje/Marmande in turns	potato cv. Bintje	L2	b	4.6677655	0.210181355	0.13593757	4.40180849	2.16701098	0.121561119	0.037088361	0.111068108	1.20956190
before	48	15.P50.09	Bintje/Marmande in turns	potato cv. Bintje	L3	a	1.0081607	0.813492248	0.33838082	1.54752838	0.93553684	1.085500444	0.189313408	0.050302040	0.45078442
before	48	15.P50.09	Bintje/Marmande in turns	potato cv. Bintje	L3	b	0.9494104	0.883418990	0.10599683	1.57557036	0.69145869	0.953011270	0.228567184	NA	0.57833739
before	48	15.P50.09	Bintje/Marmande in turns	tomato cv. Marmande	L1	a	4.3991938	0.523298431	0.15479993	2.86901110	6.56655644	0.102710394	0.034605769	0.259946031	0.85582005
before	48	15.P50.09	Bintje/Marmande in turns	tomato cv. Marmande	L1	b	4.3548747	0.484864521	0.16315959	2.16063109	7.90695643	0.092088454	0.029449221	0.230952419	0.66579079
before	48	15.P50.09	Bintje/Marmande in turns	tomato cv. Marmande	L2	a	1.0310898	2.253356674	0.39324901	1.03049276	4.84472987	0.288197206	0.192438966	0.283550061	0.50707354
before	48	15.P50.09	Bintje/Marmande in turns	tomato cv. Marmande	L2	b	1.0046951	2.298775240	0.10284572	0.97702473	3.87338762	0.356305728	0.212765809	0.342781298	0.43524287
before	48	15.P50.09	Bintje/Marmande in turns	tomato cv. Marmande	L3	a	1.2305939	2.273130854	0.49941024	1.28476630	4.09239091	0.232663620	0.034053541	0.169418185	0.56057117
before	48	15.P50.09	Bintje/Marmande in turns	tomato cv. Marmande	L3	b	1.2631016	2.064839909	0.52641156	1.25242628	4.96027637	0.021047586	0.236494216	0.346721564	0.43008612
before	48	15.P50.09	potato cv. Bintje	potato cv. Bintje	L1	a	3.0436183	0.385004974	0.06011887	5.07151503	2.23690374	0.282460091	0.048429910	0.055310030	1.92634496
before	48	15.P50.09	potato cv. Bintje	potato cv. Bintje	L1	b	0.6521393	0.442175392	0.11563893	3.58615246	1.93987153	0.217154394	0.041523903	NA	1.21636026
before	48	15.P50.09	potato cv. Bintje	potato cv. Bintje	L2	a	4.7920926	0.217154153	0.14607189	4.57122212	2.32686116	0.141975490	0.040741287	0.100661322	1.20890959
before	48	15.P50.09	potato cv. Bintje	potato cv. Bintje	L2	b	4.6677655	0.210181355	0.13593757	4.40180849	2.16701098	0.121561119	0.037088361	0.111068108	1.20956190
before	48	15.P50.09	potato cv. Bintje	potato cv. Bintje	L3	a	1.0081607	0.813492248	0.33838082	1.54752838	0.93553684	1.085500444	0.189313408	0.050302040	0.45078442
before	48	15.P50.09	potato cv. Bintje	potato cv. Bintje	L3	b	0.9494104	0.883418990	0.10599683	1.57557036	0.69145869	0.953011270	0.228567184	NA	0.57833739
before	48	15.P50.09	potato cv. Bintje	tomato cv. Marmande	L1	a	4.3991938	0.523298431	0.15479993	2.86901110	6.56655644	0.102710394	0.034605769	0.259946031	0.85582005
before	48	15.P50.09	potato cv. Bintje	tomato cv. Marmande	L1	b	4.3548747	0.484864521	0.16315959	2.16063109	7.90695643	0.092088454	0.029449221	0.230952419	0.66579079
before	48	15.P50.09	potato cv. Bintje	tomato cv. Marmande	L2	a	1.0310898	2.253356674	0.39324901	1.03049276	4.84472987	0.288197206	0.192438966	0.283550061	0.50707354
before	48	15.P50.09	potato cv. Bintje	tomato cv. Marmande	L2	b	1.0046951	2.298775240	0.10284572	0.97702473	3.87338762	0.356305728	0.212765809	0.342781298	0.43524287
before	48	15.P50.09	potato cv. Bintje	tomato cv. Marmande	L3	a	1.2305939	2.273130854	0.49941024	1.28476630	4.09239091	0.232663620	0.034053541	0.169418185	0.56057117
before	48	15.P50.09	potato cv. Bintje	tomato cv. Marmande	L3	b	1.2631016	2.064839909	0.52641156	1.25242628	4.96027637	0.021047586	0.236494216	0.346721564	0.43008612
before	48	15.P50.09	tomato cv. Marmande	potato cv. Bintje	L1	a	3.0436183	0.385004974	0.06011887	5.07151503	2.23690374	0.282460091	0.048429910	0.055310030	1.92634496
before	48	15.P50.09	tomato cv. Marmande	potato cv. Bintje	L1	b	0.6521393	0.442175392	0.11563893	3.58615246	1.93987153	0.217154394	0.041523903	NA	1.21636026
before	48	15.P50.09	tomato cv. Marmande	potato cv. Bintje	L2	a	4.7920926	0.217154153	0.14607189	4.57122212	2.32686116	0.141975490	0.040741287	0.100661322	1.20890959
before	48	15.P50.09	tomato cv. Marmande	potato cv. Bintje	L2	b	4.6677655	0.210181355	0.13593757	4.40180849	2.16701098	0.121561119	0.037088361	0.111068108	1.20956190
before	48	15.P50.09	tomato cv. Marmande	potato cv. Bintje	L3	a	1.0081607	0.813492248	0.33838082	1.54752838	0.93553684	1.085500444	0.189313408	0.050302040	0.45078442
before	48	15.P50.09	tomato cv. Marmande	potato cv. Bintje	L3	b	0.9494104	0.883418990	0.10599683	1.57557036	0.69145869	0.953011270	0.228567184	NA	0.57833739
before	48	15.P50.09	tomato cv. Marmande	tomato cv. Marmande	L1	a	4.3991938	0.523298431	0.15479993	2.86901110	6.56655644	0.102710394	0.034605769	0.259946031	0.85582005
before	48	15.P50.09	tomato cv. Marmande	tomato cv. Marmande	L1	b	4.3548747	0.484864521	0.16315959	2.16063109	7.90695643	0.092088454	0.029449221	0.230952419	0.66579079
before	48	15.P50.09	tomato cv. Marmande	tomato cv. Marmande	L2	a	1.0310898	2.253356674	0.39324901	1.03049276	4.84472987	0.288197206	0.192438966	0.283550061	0.50707354
before	48	15.P50.09	tomato cv. Marmande	tomato cv. Marmande	L2	b	1.0046951	2.298775240	0.10284572	0.97702473	3.87338762	0.356305728	0.212765809	0.342781298	0.43524287
before	48	15.P50.09	tomato cv. Marmande	tomato cv. Marmande	L3	a	1.2305939	2.273130854	0.49941024	1.28476630	4.09239091	0.232663620	0.034053541	0.169418185	0.56057117
before	48	15.P50.09	tomato cv. Marmande	tomato cv. Marmande	L3	b	1.2631016	2.064839909	0.52641156	1.25242628	4.96027637	0.021047586	0.236494216	0.346721564	0.43008612
before	48	15.TII.02	Bintje/Marmande in turns	potato cv. Bintje	L1	a	2.6705256	NA	0.06360197	0.49565028	NA	0.079731967	0.034141695	NA	1.24586376
before	48	15.TII.02	Bintje/Marmande in turns	potato cv. Bintje	L1	b	2.9161382	0.015140038	0.06086742	4.89092889	0.15705738	0.040166233	0.384117072	NA	1.07482248
before	48	15.TII.02	Bintje/Marmande in turns	potato cv. Bintje	L2	a	3.9976382	0.155532303	0.11006554	11.43293518	2.89786290	0.324263378	0.076538231	0.015214603	1.43393670
before	48	15.TII.02	Bintje/Marmande in turns	potato cv. Bintje	L2	b	3.7175793	0.150936411	0.03046571	10.13223100	2.04626724	0.345740449	0.047530883	NA	1.77814836
before	48	15.TII.02	Bintje/Marmande in turns	potato cv. Bintje	L3	a	7.1695066	0.021025348	0.14675906	8.32223915	1.03696824	0.405531329	0.085972745	NA	1.56859244
before	48	15.TII.02	Bintje/Marmande in turns	potato cv. Bintje	L3	b	6.6762896	0.018810321	NA	7.85199182	1.07419583	0.291383463	0.069032682	NA	1.45799538
before	48	15.TII.02	Bintje/Marmande in turns	tomato cv. Marmande	L1	a	1.9949675	0.237601981	0.08806833	0.40440046	3.53351836	0.246978612	0.186364680	0.010992529	0.91762063
before	48	15.TII.02	Bintje/Marmande in turns	tomato cv. Marmande	L1	b	1.9000507	0.265889539	0.09687506	0.38180837	2.75716797	0.231273491	0.144429165	0.037708194	0.74279102
before	48	15.TII.02	Bintje/Marmande in turns	tomato cv. Marmande	L2	a	5.1674415	0.158663322	0.10210412	5.05221980	5.13741582	0.243380144	0.063472435	0.020419753	0.88863431
before	48	15.TII.02	Bintje/Marmande in turns	tomato cv. Marmande	L2	b	5.0834368	0.173285676	0.07601857	4.97095935	4.51575058	0.284228286	0.045219641	NA	0.77652769
before	48	15.TII.02	Bintje/Marmande in turns	tomato cv. Marmande	L3	a	5.5071215	0.093331950	0.11218485	5.76777161	3.10913163	0.185990523	0.074580973	0.013828414	0.84163959
before	48	15.TII.02	Bintje/Marmande in turns	tomato cv. Marmande	L3	b	5.2452989	0.094331906	0.09860836	6.26085167	4.49559387	0.201610878	0.073951726	0.016230426	0.73065440
before	48	15.TII.02	potato cv. Bintje	potato cv. Bintje	L1	a	2.6705256	NA	0.06360197	0.49565028	NA	0.079731967	0.034141695	NA	1.24586376
before	48	15.TII.02	potato cv. Bintje	potato cv. Bintje	L1	b	2.9161382	0.015140038	0.06086742	4.89092889	0.15705738	0.040166233	0.384117072	NA	1.07482248
before	48	15.TII.02	potato cv. Bintje	potato cv. Bintje	L2	a	3.9976382	0.155532303	0.11006554	11.43293518	2.89786290	0.324263378	0.076538231	0.015214603	1.43393670
before	48	15.TII.02	potato cv. Bintje	potato cv. Bintje	L2	b	3.7175793	0.150936411	0.03046571	10.13223100	2.04626724	0.345740449	0.047530883	NA	1.77814836
before	48	15.TII.02	potato cv. Bintje	potato cv. Bintje	L3	a	7.1695066	0.021025348	0.14675906	8.32223915	1.03696824	0.405531329	0.085972745	NA	1.56859244
before	48	15.TII.02	potato cv. Bintje	potato cv. Bintje	L3	b	6.6762896	0.018810321	NA	7.85199182	1.07419583	0.291383463	0.069032682	NA	1.45799538
before	48	15.TII.02	potato cv. Bintje	tomato cv. Marmande	L1	a	1.9949675	0.237601981	0.08806833	0.40440046	3.53351836	0.246978612	0.186364680	0.010992529	0.91762063
before	48	15.TII.02	potato cv. Bintje	tomato cv. Marmande	L1	b	1.9000507	0.265889539	0.09687506	0.38180837	2.75716797	0.231273491	0.144429165	0.037708194	0.74279102
before	48	15.TII.02	potato cv. Bintje	tomato cv. Marmande	L2	a	5.1674415	0.158663322	0.10210412	5.05221980	5.13741582	0.243380144	0.063472435	0.020419753	0.88863431
before	48	15.TII.02	potato cv. Bintje	tomato cv. Marmande	L2	b	5.0834368	0.173285676	0.07601857	4.97095935	4.51575058	0.284228286	0.045219641	NA	0.77652769
before	48	15.TII.02	potato cv. Bintje	tomato cv. Marmande	L3	a	5.5071215	0.093331950	0.11218485	5.76777161	3.10913163	0.185990523	0.074580973	0.013828414	0.84163959
before	48	15.TII.02	potato cv. Bintje	tomato cv. Marmande	L3	b	5.2452989	0.094331906	0.09860836	6.26085167	4.49559387	0.201610878	0.073951726	0.016230426	0.73065440
before	48	15.TII.02	tomato cv. Marmande	potato cv. Bintje	L1	a	2.6705256	NA	0.06360197	0.49565028	NA	0.079731967	0.034141695	NA	1.24586376
before	48	15.TII.02	tomato cv. Marmande	potato cv. Bintje	L1	b	2.9161382	0.015140038	0.06086742	4.89092889	0.15705738	0.040166233	0.384117072	NA	1.07482248
before	48	15.TII.02	tomato cv. Marmande	potato cv. Bintje	L2	a	3.9976382	0.155532303	0.11006554	11.43293518	2.89786290	0.324263378	0.076538231	0.015214603	1.43393670
before	48	15.TII.02	tomato cv. Marmande	potato cv. Bintje	L2	b	3.7175793	0.150936411	0.03046571	10.13223100	2.04626724	0.345740449	0.047530883	NA	1.77814836
before	48	15.TII.02	tomato cv. Marmande	potato cv. Bintje	L3	a	7.1695066	0.021025348	0.14675906	8.32223915	1.03696824	0.405531329	0.085972745	NA	1.56859244
before	48	15.TII.02	tomato cv. Marmande	potato cv. Bintje	L3	b	6.6762896	0.018810321	NA	7.85199182	1.07419583	0.291383463	0.069032682	NA	1.45799538
before	48	15.TII.02	tomato cv. Marmande	tomato cv. Marmande	L1	a	1.9949675	0.237601981	0.08806833	0.40440046	3.53351836	0.246978612	0.186364680	0.010992529	0.91762063
before	48	15.TII.02	tomato cv. Marmande	tomato cv. Marmande	L1	b	1.9000507	0.265889539	0.09687506	0.38180837	2.75716797	0.231273491	0.144429165	0.037708194	0.74279102
before	48	15.TII.02	tomato cv. Marmande	tomato cv. Marmande	L2	a	5.1674415	0.158663322	0.10210412	5.05221980	5.13741582	0.243380144	0.063472435	0.020419753	0.88863431
before	48	15.TII.02	tomato cv. Marmande	tomato cv. Marmande	L2	b	5.0834368	0.173285676	0.07601857	4.97095935	4.51575058	0.284228286	0.045219641	NA	0.77652769
before	48	15.TII.02	tomato cv. Marmande	tomato cv. Marmande	L3	a	5.5071215	0.093331950	0.11218485	5.76777161	3.10913163	0.185990523	0.074580973	0.013828414	0.84163959
before	48	15.TII.02	tomato cv. Marmande	tomato cv. Marmande	L3	b	5.2452989	0.094331906	0.09860836	6.26085167	4.49559387	0.201610878	0.073951726	0.016230426	0.73065440
before	96	15.P50.09	Bintje/Marmande in turns	potato cv. Bintje	L1	a	2.0864339	0.599711217	0.07356266	0.99677506	4.26553248	0.094608283	0.013541593	0.107181827	0.51425539
before	96	15.P50.09	Bintje/Marmande in turns	potato cv. Bintje	L1	b	2.3147404	0.565971209	0.07950489	0.87607505	3.71698876	0.095870863	0.013921869	0.101675856	0.44183304
before	96	15.P50.09	Bintje/Marmande in turns	potato cv. Bintje	L2	a	1.7217278	1.191308156	0.08278610	2.00967879	3.59958238	0.072148013	0.015941363	0.144773055	0.78258488
before	96	15.P50.09	Bintje/Marmande in turns	potato cv. Bintje	L2	b	2.0059668	1.006455719	0.09390142	1.67217966	3.40171638	0.083291438	0.018090710	0.160780935	0.73913935
before	96	15.P50.09	Bintje/Marmande in turns	potato cv. Bintje	L3	a	0.6724354	1.896831187	0.21365403	0.50991270	1.11746135	0.321817931	0.077443903	0.113168862	0.31089105
before	96	15.P50.09	Bintje/Marmande in turns	potato cv. Bintje	L3	b	0.8092823	2.657415483	0.25887084	0.69536427	1.47787259	0.358463242	0.100332868	0.146551030	0.39351124
before	96	15.P50.09	Bintje/Marmande in turns	tomato cv. Marmande	L1	a	2.8107768	1.438715379	0.09890345	1.68974968	8.57000309	0.021959646	0.013816074	0.477667135	0.68275676
before	96	15.P50.09	Bintje/Marmande in turns	tomato cv. Marmande	L1	b	2.3851277	1.298088751	0.10586622	1.73871444	9.30275442	0.040134769	0.021246861	0.450527051	0.66298491
before	96	15.P50.09	Bintje/Marmande in turns	tomato cv. Marmande	L2	a	2.7871797	0.803964170	0.10010489	0.84657214	10.90430096	0.015662349	0.023767526	0.418734000	0.43933752
before	96	15.P50.09	Bintje/Marmande in turns	tomato cv. Marmande	L2	b	2.8347780	0.920538259	0.08776838	0.82916978	9.99258491	0.016456856	0.021943990	0.480770607	0.37214397
before	96	15.P50.09	Bintje/Marmande in turns	tomato cv. Marmande	L3	a	0.6726350	2.351854697	0.22083831	0.35813361	4.69567345	0.181694101	0.093259718	0.674054910	0.24932055
before	96	15.P50.09	Bintje/Marmande in turns	tomato cv. Marmande	L3	b	0.6103765	2.286987366	0.21852072	0.36016613	4.72315770	0.165283857	0.090701117	0.632800819	0.25922453
before	96	15.P50.09	potato cv. Bintje	potato cv. Bintje	L1	a	2.0864339	0.599711217	0.07356266	0.99677506	4.26553248	0.094608283	0.013541593	0.107181827	0.51425539
before	96	15.P50.09	potato cv. Bintje	potato cv. Bintje	L1	b	2.3147404	0.565971209	0.07950489	0.87607505	3.71698876	0.095870863	0.013921869	0.101675856	0.44183304
before	96	15.P50.09	potato cv. Bintje	potato cv. Bintje	L2	a	1.7217278	1.191308156	0.08278610	2.00967879	3.59958238	0.072148013	0.015941363	0.144773055	0.78258488
before	96	15.P50.09	potato cv. Bintje	potato cv. Bintje	L2	b	2.0059668	1.006455719	0.09390142	1.67217966	3.40171638	0.083291438	0.018090710	0.160780935	0.73913935
before	96	15.P50.09	potato cv. Bintje	potato cv. Bintje	L3	a	0.6724354	1.896831187	0.21365403	0.50991270	1.11746135	0.321817931	0.077443903	0.113168862	0.31089105
before	96	15.P50.09	potato cv. Bintje	potato cv. Bintje	L3	b	0.8092823	2.657415483	0.25887084	0.69536427	1.47787259	0.358463242	0.100332868	0.146551030	0.39351124
before	96	15.P50.09	potato cv. Bintje	tomato cv. Marmande	L1	a	2.8107768	1.438715379	0.09890345	1.68974968	8.57000309	0.021959646	0.013816074	0.477667135	0.68275676
before	96	15.P50.09	potato cv. Bintje	tomato cv. Marmande	L1	b	2.3851277	1.298088751	0.10586622	1.73871444	9.30275442	0.040134769	0.021246861	0.450527051	0.66298491
before	96	15.P50.09	potato cv. Bintje	tomato cv. Marmande	L2	a	2.7871797	0.803964170	0.10010489	0.84657214	10.90430096	0.015662349	0.023767526	0.418734000	0.43933752
before	96	15.P50.09	potato cv. Bintje	tomato cv. Marmande	L2	b	2.8347780	0.920538259	0.08776838	0.82916978	9.99258491	0.016456856	0.021943990	0.480770607	0.37214397
before	96	15.P50.09	potato cv. Bintje	tomato cv. Marmande	L3	a	0.6726350	2.351854697	0.22083831	0.35813361	4.69567345	0.181694101	0.093259718	0.674054910	0.24932055
before	96	15.P50.09	potato cv. Bintje	tomato cv. Marmande	L3	b	0.6103765	2.286987366	0.21852072	0.36016613	4.72315770	0.165283857	0.090701117	0.632800819	0.25922453
before	96	15.P50.09	tomato cv. Marmande	potato cv. Bintje	L1	a	2.0864339	0.599711217	0.07356266	0.99677506	4.26553248	0.094608283	0.013541593	0.107181827	0.51425539
before	96	15.P50.09	tomato cv. Marmande	potato cv. Bintje	L1	b	2.3147404	0.565971209	0.07950489	0.87607505	3.71698876	0.095870863	0.013921869	0.101675856	0.44183304
before	96	15.P50.09	tomato cv. Marmande	potato cv. Bintje	L2	a	1.7217278	1.191308156	0.08278610	2.00967879	3.59958238	0.072148013	0.015941363	0.144773055	0.78258488
before	96	15.P50.09	tomato cv. Marmande	potato cv. Bintje	L2	b	2.0059668	1.006455719	0.09390142	1.67217966	3.40171638	0.083291438	0.018090710	0.160780935	0.73913935
before	96	15.P50.09	tomato cv. Marmande	potato cv. Bintje	L3	a	0.6724354	1.896831187	0.21365403	0.50991270	1.11746135	0.321817931	0.077443903	0.113168862	0.31089105
before	96	15.P50.09	tomato cv. Marmande	potato cv. Bintje	L3	b	0.8092823	2.657415483	0.25887084	0.69536427	1.47787259	0.358463242	0.100332868	0.146551030	0.39351124
before	96	15.P50.09	tomato cv. Marmande	tomato cv. Marmande	L1	a	2.8107768	1.438715379	0.09890345	1.68974968	8.57000309	0.021959646	0.013816074	0.477667135	0.68275676
before	96	15.P50.09	tomato cv. Marmande	tomato cv. Marmande	L1	b	2.3851277	1.298088751	0.10586622	1.73871444	9.30275442	0.040134769	0.021246861	0.450527051	0.66298491
before	96	15.P50.09	tomato cv. Marmande	tomato cv. Marmande	L2	a	2.7871797	0.803964170	0.10010489	0.84657214	10.90430096	0.015662349	0.023767526	0.418734000	0.43933752
before	96	15.P50.09	tomato cv. Marmande	tomato cv. Marmande	L2	b	2.8347780	0.920538259	0.08776838	0.82916978	9.99258491	0.016456856	0.021943990	0.480770607	0.37214397
before	96	15.P50.09	tomato cv. Marmande	tomato cv. Marmande	L3	a	0.6726350	2.351854697	0.22083831	0.35813361	4.69567345	0.181694101	0.093259718	0.674054910	0.24932055
before	96	15.P50.09	tomato cv. Marmande	tomato cv. Marmande	L3	b	0.6103765	2.286987366	0.21852072	0.36016613	4.72315770	0.165283857	0.090701117	0.632800819	0.25922453
before	96	15.TII.02	Bintje/Marmande in turns	potato cv. Bintje	L1	a	1.5045396	0.675154640	0.03713610	0.15580359	2.93522416	0.172363711	0.068417240	0.044289856	0.66483665
before	96	15.TII.02	Bintje/Marmande in turns	potato cv. Bintje	L1	b	1.7116529	0.725253827	0.04107272	0.18514578	3.90005928	0.219724766	0.075131128	0.052627138	0.64125279
before	96	15.TII.02	Bintje/Marmande in turns	potato cv. Bintje	L2	a	2.9871258	0.628016621	0.04910014	3.27993092	4.30869236	0.231685261	0.030286975	0.022537004	1.26999986
before	96	15.TII.02	Bintje/Marmande in turns	potato cv. Bintje	L2	b	3.4729244	0.659771304	0.04640092	3.36788823	4.29078536	0.235816255	0.034474286	0.023231683	1.24638389
before	96	15.TII.02	Bintje/Marmande in turns	potato cv. Bintje	L3	a	1.5140708	0.804167002	0.04310374	0.16165138	3.01733772	0.215501547	0.074859315	0.088411960	0.93478888
before	96	15.TII.02	Bintje/Marmande in turns	potato cv. Bintje	L3	b	1.4710806	0.752519175	0.03439074	0.17086586	3.55418281	0.211984968	0.067945696	0.077060041	0.86439655
before	96	15.TII.02	Bintje/Marmande in turns	tomato cv. Marmande	L1	a	2.1080270	0.768930186	0.03109418	1.46665344	6.09241070	0.065276687	0.021424414	0.058424830	0.28127294
before	96	15.TII.02	Bintje/Marmande in turns	tomato cv. Marmande	L1	b	2.1899060	1.070088329	0.04339702	1.73737165	5.58183916	0.072462828	0.021612787	0.059709424	0.27235030
before	96	15.TII.02	Bintje/Marmande in turns	tomato cv. Marmande	L2	a	1.1369410	0.809356003	0.03001238	0.11990804	4.74912983	0.076563031	0.065326072	0.119543577	0.31203635
before	96	15.TII.02	Bintje/Marmande in turns	tomato cv. Marmande	L2	b	1.1635034	0.820653772	0.03250995	0.11539106	5.66974268	0.080771444	0.070238991	0.141655431	0.35969112
before	96	15.TII.02	Bintje/Marmande in turns	tomato cv. Marmande	L3	a	2.1785010	0.849409970	0.04392131	2.58211776	5.08688721	0.092541594	0.037243581	0.050414574	0.43647788
before	96	15.TII.02	Bintje/Marmande in turns	tomato cv. Marmande	L3	b	1.8997880	0.693421186	0.03856334	1.84675053	5.19879655	0.088975105	0.023637686	0.034416787	0.36315333
before	96	15.TII.02	potato cv. Bintje	potato cv. Bintje	L1	a	1.5045396	0.675154640	0.03713610	0.15580359	2.93522416	0.172363711	0.068417240	0.044289856	0.66483665
before	96	15.TII.02	potato cv. Bintje	potato cv. Bintje	L1	b	1.7116529	0.725253827	0.04107272	0.18514578	3.90005928	0.219724766	0.075131128	0.052627138	0.64125279
before	96	15.TII.02	potato cv. Bintje	potato cv. Bintje	L2	a	2.9871258	0.628016621	0.04910014	3.27993092	4.30869236	0.231685261	0.030286975	0.022537004	1.26999986
before	96	15.TII.02	potato cv. Bintje	potato cv. Bintje	L2	b	3.4729244	0.659771304	0.04640092	3.36788823	4.29078536	0.235816255	0.034474286	0.023231683	1.24638389
before	96	15.TII.02	potato cv. Bintje	potato cv. Bintje	L3	a	1.5140708	0.804167002	0.04310374	0.16165138	3.01733772	0.215501547	0.074859315	0.088411960	0.93478888
before	96	15.TII.02	potato cv. Bintje	potato cv. Bintje	L3	b	1.4710806	0.752519175	0.03439074	0.17086586	3.55418281	0.211984968	0.067945696	0.077060041	0.86439655
before	96	15.TII.02	potato cv. Bintje	tomato cv. Marmande	L1	a	2.1080270	0.768930186	0.03109418	1.46665344	6.09241070	0.065276687	0.021424414	0.058424830	0.28127294
before	96	15.TII.02	potato cv. Bintje	tomato cv. Marmande	L1	b	2.1899060	1.070088329	0.04339702	1.73737165	5.58183916	0.072462828	0.021612787	0.059709424	0.27235030
before	96	15.TII.02	potato cv. Bintje	tomato cv. Marmande	L2	a	1.1369410	0.809356003	0.03001238	0.11990804	4.74912983	0.076563031	0.065326072	0.119543577	0.31203635
before	96	15.TII.02	potato cv. Bintje	tomato cv. Marmande	L2	b	1.1635034	0.820653772	0.03250995	0.11539106	5.66974268	0.080771444	0.070238991	0.141655431	0.35969112
before	96	15.TII.02	potato cv. Bintje	tomato cv. Marmande	L3	a	2.1785010	0.849409970	0.04392131	2.58211776	5.08688721	0.092541594	0.037243581	0.050414574	0.43647788
before	96	15.TII.02	potato cv. Bintje	tomato cv. Marmande	L3	b	1.8997880	0.693421186	0.03856334	1.84675053	5.19879655	0.088975105	0.023637686	0.034416787	0.36315333
before	96	15.TII.02	tomato cv. Marmande	potato cv. Bintje	L1	a	1.5045396	0.675154640	0.03713610	0.15580359	2.93522416	0.172363711	0.068417240	0.044289856	0.66483665
before	96	15.TII.02	tomato cv. Marmande	potato cv. Bintje	L1	b	1.7116529	0.725253827	0.04107272	0.18514578	3.90005928	0.219724766	0.075131128	0.052627138	0.64125279
before	96	15.TII.02	tomato cv. Marmande	potato cv. Bintje	L2	a	2.9871258	0.628016621	0.04910014	3.27993092	4.30869236	0.231685261	0.030286975	0.022537004	1.26999986
before	96	15.TII.02	tomato cv. Marmande	potato cv. Bintje	L2	b	3.4729244	0.659771304	0.04640092	3.36788823	4.29078536	0.235816255	0.034474286	0.023231683	1.24638389
before	96	15.TII.02	tomato cv. Marmande	potato cv. Bintje	L3	a	1.5140708	0.804167002	0.04310374	0.16165138	3.01733772	0.215501547	0.074859315	0.088411960	0.93478888
before	96	15.TII.02	tomato cv. Marmande	potato cv. Bintje	L3	b	1.4710806	0.752519175	0.03439074	0.17086586	3.55418281	0.211984968	0.067945696	0.077060041	0.86439655
before	96	15.TII.02	tomato cv. Marmande	tomato cv. Marmande	L1	a	2.1080270	0.768930186	0.03109418	1.46665344	6.09241070	0.065276687	0.021424414	0.058424830	0.28127294
before	96	15.TII.02	tomato cv. Marmande	tomato cv. Marmande	L1	b	2.1899060	1.070088329	0.04339702	1.73737165	5.58183916	0.072462828	0.021612787	0.059709424	0.27235030
before	96	15.TII.02	tomato cv. Marmande	tomato cv. Marmande	L2	a	1.1369410	0.809356003	0.03001238	0.11990804	4.74912983	0.076563031	0.065326072	0.119543577	0.31203635
before	96	15.TII.02	tomato cv. Marmande	tomato cv. Marmande	L2	b	1.1635034	0.820653772	0.03250995	0.11539106	5.66974268	0.080771444	0.070238991	0.141655431	0.35969112
before	96	15.TII.02	tomato cv. Marmande	tomato cv. Marmande	L3	a	2.1785010	0.849409970	0.04392131	2.58211776	5.08688721	0.092541594	0.037243581	0.050414574	0.43647788
before	96	15.TII.02	tomato cv. Marmande	tomato cv. Marmande	L3	b	1.8997880	0.693421186	0.03856334	1.84675053	5.19879655	0.088975105	0.023637686	0.034416787	0.36315333
after	48	15.P50.09	Bintje/Marmande in turns	potato cv. Bintje	L1	a	0.7134518	NA	0.07281911	1.31971856	NA	0.021446070	0.062128587	NA	0.48599665
after	48	15.P50.09	Bintje/Marmande in turns	potato cv. Bintje	L1	b	1.0724041	0.254148018	0.41491588	2.54889522	NA	0.027644098	0.907184661	NA	0.78087504
after	48	15.P50.09	Bintje/Marmande in turns	potato cv. Bintje	L2	a	0.6933928	0.864228375	0.42081194	1.81618620	1.74066130	0.949746596	0.170211752	0.036726008	0.62990625
after	48	15.P50.09	Bintje/Marmande in turns	potato cv. Bintje	L2	b	3.7150115	NA	0.12012793	2.70047223	2.15046904	1.479604211	0.182043456	0.065699668	0.91973226
after	48	15.P50.09	Bintje/Marmande in turns	potato cv. Bintje	L3	a	0.6803235	NA	0.46756453	2.27202838	0.36247198	0.988948592	0.296314048	NA	0.80587239
after	48	15.P50.09	Bintje/Marmande in turns	potato cv. Bintje	L3	b	0.7353206	0.082806693	0.54893315	1.94949890	0.37370925	0.979775751	0.025580999	NA	0.72124273
after	48	15.P50.09	Bintje/Marmande in turns	tomato cv. Marmande	L1	a	3.5108241	NA	NA	1.37958151	0.04600223	0.032629976	0.013058113	NA	0.67064606
after	48	15.P50.09	Bintje/Marmande in turns	tomato cv. Marmande	L1	b	0.8782925	NA	NA	1.43247694	0.04551654	NA	0.021641933	NA	0.46136890
after	48	15.P50.09	Bintje/Marmande in turns	tomato cv. Marmande	L2	a	0.9847145	0.726174672	0.11342329	1.22237093	2.04860653	0.217329490	0.270567239	0.100515884	0.57500740
after	48	15.P50.09	Bintje/Marmande in turns	tomato cv. Marmande	L2	b	0.9187336	0.691475511	0.46634094	1.15127875	2.21957208	0.022694607	0.184568329	0.142223283	0.52532909
after	48	15.P50.09	Bintje/Marmande in turns	tomato cv. Marmande	L3	a	2.2635122	0.037806190	0.63503125	2.88857048	2.28886320	0.030932318	0.052318605	0.271420822	0.83039342
after	48	15.P50.09	Bintje/Marmande in turns	tomato cv. Marmande	L3	b	1.5575113	NA	0.53687452	2.32689961	2.25128547	0.026570509	0.025032001	0.099926758	0.80729115
after	48	15.P50.09	potato cv. Bintje	potato cv. Bintje	L1	a	2.2374106	NA	0.09787792	1.43120092	0.29350579	0.499533926	0.029595412	0.017287405	0.69395997
after	48	15.P50.09	potato cv. Bintje	potato cv. Bintje	L1	b	0.6561398	NA	0.38863858	1.49263131	0.27736415	0.387128609	0.036182282	NA	0.61524455
after	48	15.P50.09	potato cv. Bintje	potato cv. Bintje	L2	a	0.9121005	0.938652286	0.41525272	1.62950439	0.65587869	0.811895510	0.119547718	NA	0.73213582
after	48	15.P50.09	potato cv. Bintje	potato cv. Bintje	L2	b	1.4561269	1.268584123	0.49499677	2.51795060	1.08822512	1.094368483	0.246898005	NA	1.14611015
after	48	15.P50.09	potato cv. Bintje	potato cv. Bintje	L3	a	0.6678311	NA	0.15930031	2.86023717	0.02459992	0.356289054	0.037123273	NA	0.73354942
after	48	15.P50.09	potato cv. Bintje	potato cv. Bintje	L3	b	3.0232800	NA	0.32850757	1.18182359	NA	0.252344222	NA	NA	0.45779502
after	48	15.P50.09	potato cv. Bintje	tomato cv. Marmande	L1	a	0.9725045	0.013389749	0.07992881	1.72425380	1.11650623	0.010230832	0.255309903	0.113604246	0.63245435
after	48	15.P50.09	potato cv. Bintje	tomato cv. Marmande	L1	b	3.9963721	0.349349363	0.42046571	1.75870364	1.20930659	0.169287845	0.207695691	0.060925868	0.64193336
after	48	15.P50.09	potato cv. Bintje	tomato cv. Marmande	L2	a	3.7091137	0.151850467	0.48401390	1.07940418	1.69567590	0.117173073	0.205363151	0.283863817	0.46147077
after	48	15.P50.09	potato cv. Bintje	tomato cv. Marmande	L2	b	4.4540938	0.935756434	0.19722747	1.43005563	2.39038328	0.006841236	0.282156754	0.234187663	0.82003936
after	48	15.P50.09	potato cv. Bintje	tomato cv. Marmande	L3	a	1.4765085	0.080975521	0.16745476	2.55562922	1.01864203	0.141020405	0.370153333	0.099921748	0.77048192
after	48	15.P50.09	potato cv. Bintje	tomato cv. Marmande	L3	b	1.3685800	0.105587723	0.55907277	4.87625190	1.08741956	0.009373920	0.054366602	NA	0.83982598
after	48	15.P50.09	tomato cv. Marmande	potato cv. Bintje	L1	a	0.7408441	1.093609638	0.08834721	2.08456255	1.64360485	1.527730694	0.017432221	0.016034000	1.10791902
after	48	15.P50.09	tomato cv. Marmande	potato cv. Bintje	L1	b	0.6942858	1.125060699	0.36647724	1.96161718	1.38193884	1.636847462	0.137795745	0.083668981	1.37569220
after	48	15.P50.09	tomato cv. Marmande	potato cv. Bintje	L2	a	1.3880888	0.805011854	0.50364263	2.58932168	1.81611239	2.025416409	0.261099895	0.059443013	1.42161605
after	48	15.P50.09	tomato cv. Marmande	potato cv. Bintje	L2	b	3.2249114	0.479555683	0.30211445	1.61479084	1.17063927	1.323254213	0.141337325	0.022709541	0.77579687
after	48	15.P50.09	tomato cv. Marmande	potato cv. Bintje	L3	a	0.7893074	0.012740506	0.38630711	2.06896622	0.44539063	1.619632727	0.190417073	NA	0.85302933
after	48	15.P50.09	tomato cv. Marmande	potato cv. Bintje	L3	b	0.7755313	0.029838823	0.10163791	2.12416654	0.37749552	1.669409692	0.175947097	NA	0.96464076
after	48	15.P50.09	tomato cv. Marmande	tomato cv. Marmande	L1	a	1.1143629	0.462072278	0.40604592	1.66865598	1.21869536	0.018968002	0.040785961	0.073285625	0.59959554
after	48	15.P50.09	tomato cv. Marmande	tomato cv. Marmande	L1	b	2.4959740	0.919490782	0.09676885	2.61517276	1.64381090	0.023055874	0.448369557	NA	NA
after	48	15.P50.09	tomato cv. Marmande	tomato cv. Marmande	L2	a	2.4376541	0.301275776	0.72957452	3.77458845	2.42948591	0.024237943	0.426088668	NA	1.04085066
after	48	15.P50.09	tomato cv. Marmande	tomato cv. Marmande	L2	b	1.5878425	0.421826986	0.42382990	1.94177698	1.36663671	0.198128818	0.040576574	NA	0.73862664
after	48	15.P50.09	tomato cv. Marmande	tomato cv. Marmande	L3	a	1.0049802	0.131651512	0.36337666	1.97211522	1.50783585	0.162966742	0.276222608	0.205021026	0.72914188
after	48	15.P50.09	tomato cv. Marmande	tomato cv. Marmande	L3	b	6.0291653	0.182928699	NA	5.38021784	2.21712530	0.231916842	0.033850914	0.174346310	0.93001745
after	48	15.TII.02	Bintje/Marmande in turns	potato cv. Bintje	L1	a	1.7599325	0.004489518	NA	0.48808468	0.05841147	0.272489032	0.285860651	NA	1.04616471
after	48	15.TII.02	Bintje/Marmande in turns	potato cv. Bintje	L1	b	2.3083704	NA	NA	0.49645992	0.09876326	0.111166983	0.023520753	NA	1.23148011
after	48	15.TII.02	Bintje/Marmande in turns	potato cv. Bintje	L2	a	2.2621372	0.002508987	0.04094311	0.49529127	1.59718128	0.509688570	0.209246839	0.031404605	1.16418992
after	48	15.TII.02	Bintje/Marmande in turns	potato cv. Bintje	L2	b	2.6898595	NA	0.10735842	0.54318851	1.73895123	0.583269281	0.220807788	NA	1.27617182
after	48	15.TII.02	Bintje/Marmande in turns	potato cv. Bintje	L3	a	1.2606636	0.114353975	0.02565328	0.56166850	4.95221604	0.653632541	0.160163435	NA	1.47608553
after	48	15.TII.02	Bintje/Marmande in turns	potato cv. Bintje	L3	b	1.5391961	0.102942410	0.03849117	0.50073013	4.96094029	0.725207308	0.180679372	0.041861676	1.31035809
after	48	15.TII.02	Bintje/Marmande in turns	tomato cv. Marmande	L1	a	2.1835081	0.071352284	0.06803939	0.44131375	1.72836230	0.131010713	0.202552989	NA	0.60767697
after	48	15.TII.02	Bintje/Marmande in turns	tomato cv. Marmande	L1	b	2.2085803	0.063893546	0.06828742	0.54114990	1.63501802	0.162945434	0.280761096	0.005950466	0.68911287
after	48	15.TII.02	Bintje/Marmande in turns	tomato cv. Marmande	L2	a	2.3920982	0.009011523	0.01754914	0.39447793	1.75085715	0.080766214	0.396187319	NA	1.08091306
after	48	15.TII.02	Bintje/Marmande in turns	tomato cv. Marmande	L2	b	2.1018830	NA	NA	0.37756266	1.09801217	0.173649834	0.269441213	NA	0.98496336
after	48	15.TII.02	Bintje/Marmande in turns	tomato cv. Marmande	L3	a	1.8616689	0.048623163	0.06514533	0.53612302	2.38628777	0.244830240	0.187074869	0.044758547	0.90537877
after	48	15.TII.02	Bintje/Marmande in turns	tomato cv. Marmande	L3	b	1.9660057	0.007649818	0.09241246	0.53567205	2.32526240	0.231971514	0.210780047	0.015387359	0.93111202
after	48	15.TII.02	potato cv. Bintje	potato cv. Bintje	L1	a	2.1801029	0.119365785	0.03671232	0.52250016	2.01816886	0.520182472	0.224291537	NA	1.84934800
after	48	15.TII.02	potato cv. Bintje	potato cv. Bintje	L1	b	2.0189701	0.098262257	0.03022886	0.46918139	1.79679487	0.459408376	0.198929813	0.020259833	1.62859250
after	48	15.TII.02	potato cv. Bintje	potato cv. Bintje	L2	a	1.9969140	0.353666670	0.02271852	0.52603026	3.02395244	0.937454657	0.187400078	NA	1.47387322
after	48	15.TII.02	potato cv. Bintje	potato cv. Bintje	L2	b	1.8244657	0.355363289	0.02634663	0.47587053	2.56323495	0.794594731	0.155688382	0.053174571	1.51873192
after	48	15.TII.02	potato cv. Bintje	potato cv. Bintje	L3	a	2.8557740	NA	0.09045050	0.43056143	0.61032404	0.337543374	0.260228788	NA	1.09630028
after	48	15.TII.02	potato cv. Bintje	potato cv. Bintje	L3	b	2.8805712	0.012611552	0.10004500	0.46282851	0.76693512	0.335246185	0.226742047	NA	1.04846643
after	48	15.TII.02	potato cv. Bintje	tomato cv. Marmande	L1	a	1.5482517	0.024290682	0.08282433	0.59870224	3.17073246	0.129603642	0.023482656	0.044175108	1.00358907
after	48	15.TII.02	potato cv. Bintje	tomato cv. Marmande	L1	b	1.4893686	0.127551973	0.04801191	0.60277555	2.86655235	0.093537459	0.196690509	0.019048575	0.98471917
after	48	15.TII.02	potato cv. Bintje	tomato cv. Marmande	L2	a	2.0716050	0.090875209	0.05555430	0.50387393	3.35549066	0.217069564	0.208009089	0.019088854	0.96017013
after	48	15.TII.02	potato cv. Bintje	tomato cv. Marmande	L2	b	2.0731085	0.090555348	0.06573077	0.50180487	3.19762593	0.198891519	0.028877034	NA	0.82680005
after	48	15.TII.02	potato cv. Bintje	tomato cv. Marmande	L3	a	2.7845817	0.006980357	0.08926201	0.49829384	1.61210768	0.275145641	0.206821830	0.008750153	1.06535250
after	48	15.TII.02	potato cv. Bintje	tomato cv. Marmande	L3	b	2.6096396	0.045496138	0.08300900	0.59392204	2.86736620	0.256089681	0.183084378	NA	0.24063657
after	48	15.TII.02	tomato cv. Marmande	potato cv. Bintje	L1	a	2.3315785	0.355789547	0.03250366	0.56495926	4.74054259	1.027638113	0.194264605	0.026672554	2.23917511
after	48	15.TII.02	tomato cv. Marmande	potato cv. Bintje	L1	b	1.8628505	0.277758524	NA	0.39548423	2.82094899	0.765856092	0.020387867	0.016874579	2.02013789
after	48	15.TII.02	tomato cv. Marmande	potato cv. Bintje	L2	a	4.0852912	0.423032920	0.05971488	0.89990563	4.78568473	1.331264306	0.288491676	0.107956859	3.08612301
after	48	15.TII.02	tomato cv. Marmande	potato cv. Bintje	L2	b	4.3729166	0.376327738	0.07974219	0.86631282	4.29738171	1.352473036	0.324182295	0.117326813	3.08133883
after	48	15.TII.02	tomato cv. Marmande	potato cv. Bintje	L3	a	1.7306495	0.134870875	0.07702374	0.53501487	3.02414335	0.530133987	0.165911554	NA	1.42768517
after	48	15.TII.02	tomato cv. Marmande	potato cv. Bintje	L3	b	1.7441798	0.118293887	0.03280339	0.51291876	3.84436909	0.495018717	0.201876212	0.006698890	1.09096361
after	48	15.TII.02	tomato cv. Marmande	tomato cv. Marmande	L1	a	1.8461979	0.212127998	0.08618808	0.49752334	2.61665864	0.270074452	0.185903511	0.057956330	0.93997165
after	48	15.TII.02	tomato cv. Marmande	tomato cv. Marmande	L1	b	2.1159798	0.249754128	0.06666154	0.48301991	2.12317916	0.253432315	0.237043380	NA	1.04666576
after	48	15.TII.02	tomato cv. Marmande	tomato cv. Marmande	L2	a	2.9616442	0.029071250	0.11561765	0.79875876	1.36939436	0.098961769	0.353602649	0.006562354	1.13828695
after	48	15.TII.02	tomato cv. Marmande	tomato cv. Marmande	L2	b	1.9663006	0.003673520	0.07444903	0.58599890	1.27308210	0.112714627	0.305125625	NA	0.85026433
after	48	15.TII.02	tomato cv. Marmande	tomato cv. Marmande	L3	a	1.7398461	0.054545997	0.03259231	0.53635278	1.44523589	0.107548553	0.248158831	NA	0.63241512
after	48	15.TII.02	tomato cv. Marmande	tomato cv. Marmande	L3	b	1.8415728	0.059467118	0.09889740	0.55685956	1.58552249	0.150341764	0.235607711	0.002079709	0.70108485
after	96	15.P50.09	Bintje/Marmande in turns	potato cv. Bintje	L1	a	0.6443126	1.714158442	0.23182201	0.50791219	2.56152282	0.564672807	0.060364629	0.212865193	0.30062346
after	96	15.P50.09	Bintje/Marmande in turns	potato cv. Bintje	L1	b	0.6387082	1.741783811	0.21762636	0.49806098	2.41839789	0.481854689	0.064965972	0.193600882	0.34073913
after	96	15.P50.09	Bintje/Marmande in turns	potato cv. Bintje	L2	a	0.4347732	2.522236768	0.21461992	0.44185554	4.05165643	0.467488167	0.048653345	0.342867012	0.23742563
after	96	15.P50.09	Bintje/Marmande in turns	potato cv. Bintje	L2	b	0.4085893	2.369390273	0.23059504	0.38791470	4.06482690	0.443854721	0.051108785	0.324072676	0.20653658
after	96	15.P50.09	Bintje/Marmande in turns	potato cv. Bintje	L3	a	0.5553911	2.037661237	0.20337635	0.60224791	1.95559978	0.657396632	0.052748420	0.204395065	0.47627705
after	96	15.P50.09	Bintje/Marmande in turns	potato cv. Bintje	L3	b	0.5598576	1.946892908	0.20817314	0.57292461	2.15175279	0.611422792	0.055012471	0.200753715	0.43302369
after	96	15.P50.09	Bintje/Marmande in turns	tomato cv. Marmande	L1	a	0.9064206	1.760441120	0.30135569	0.60084575	2.53233402	0.169838910	0.101771316	0.204230407	0.35166887
after	96	15.P50.09	Bintje/Marmande in turns	tomato cv. Marmande	L1	b	1.1043813	1.888030651	0.12568149	0.80551547	3.21954493	0.242999568	0.175632920	0.265226079	0.43823498
after	96	15.P50.09	Bintje/Marmande in turns	tomato cv. Marmande	L2	a	1.1492424	3.517259973	0.37648917	0.61876874	4.91797701	0.011082783	0.217105881	0.396583728	0.42389404
after	96	15.P50.09	Bintje/Marmande in turns	tomato cv. Marmande	L2	b	3.3230202	3.661076592	0.13780318	0.61522078	4.95545481	0.005700401	0.169137828	0.440370224	0.42031090
after	96	15.P50.09	Bintje/Marmande in turns	tomato cv. Marmande	L3	a	0.9603823	1.944847169	0.28009541	1.44443688	5.21406386	0.338319772	0.094676321	0.374385211	0.50422254
after	96	15.P50.09	Bintje/Marmande in turns	tomato cv. Marmande	L3	b	0.9557272	2.003690720	0.24096744	0.91517821	4.44693540	0.288420844	0.079373785	0.551965240	0.53963441
after	96	15.P50.09	potato cv. Bintje	potato cv. Bintje	L1	a	0.5648717	2.000813555	0.19841427	0.44621913	4.30185924	0.692515376	0.065421402	0.389267080	0.34421967
after	96	15.P50.09	potato cv. Bintje	potato cv. Bintje	L1	b	0.6285600	1.840207850	0.17887664	0.43921508	3.76713934	0.670781597	0.059690460	0.405583785	0.33387265
after	96	15.P50.09	potato cv. Bintje	potato cv. Bintje	L2	a	0.5260946	1.242908806	0.18372969	0.45631429	1.52918934	0.829348521	0.072764114	0.169954905	0.44279829
after	96	15.P50.09	potato cv. Bintje	potato cv. Bintje	L2	b	0.5155307	1.299472606	0.17546076	0.56749422	1.51149539	0.966749837	0.084643352	0.158714261	0.51087622
after	96	15.P50.09	potato cv. Bintje	potato cv. Bintje	L3	a	0.4879810	0.324041392	0.19170408	0.42923625	1.61759469	0.823481629	0.063564646	0.163643399	0.32623874
after	96	15.P50.09	potato cv. Bintje	potato cv. Bintje	L3	b	0.5044081	1.416650918	0.18591516	0.43497647	1.47384621	0.891404966	0.059610817	0.148224666	0.31815988
after	96	15.P50.09	potato cv. Bintje	tomato cv. Marmande	L1	a	1.0311172	2.928930354	0.27321648	0.72467230	5.00377426	0.229864304	0.108015437	0.716318588	0.52792063
after	96	15.P50.09	potato cv. Bintje	tomato cv. Marmande	L1	b	1.0561616	2.672661759	0.34196969	0.66885611	6.00701236	0.245703761	0.118671838	0.673998871	0.46235318
after	96	15.P50.09	potato cv. Bintje	tomato cv. Marmande	L2	a	0.7499301	2.376055748	0.36170644	0.83537138	4.28944747	0.140564236	0.017405716	0.383104876	0.53852871
after	96	15.P50.09	potato cv. Bintje	tomato cv. Marmande	L2	b	1.1121933	3.553769497	0.49905849	1.09519148	5.15756235	0.019699613	0.192273092	0.479516331	0.75407446
after	96	15.P50.09	potato cv. Bintje	tomato cv. Marmande	L3	a	0.9314177	1.798200930	0.25763261	0.52404643	5.50209836	0.207499419	0.100298227	0.553387074	0.31594618
after	96	15.P50.09	potato cv. Bintje	tomato cv. Marmande	L3	b	1.0421840	1.756675242	0.22591174	0.51963056	6.62800995	0.218397840	0.011709935	0.440865163	0.30442743
after	96	15.P50.09	tomato cv. Marmande	potato cv. Bintje	L1	a	0.4507943	2.508086987	0.17017017	0.16276430	2.87401344	0.188714879	0.044121347	0.304813332	0.13792541
after	96	15.P50.09	tomato cv. Marmande	potato cv. Bintje	L1	b	0.4313774	2.446794681	0.18865496	0.15590330	3.80191338	0.191576035	0.045511747	0.286815602	0.12058747
after	96	15.P50.09	tomato cv. Marmande	potato cv. Bintje	L2	a	1.4151242	1.368817049	0.14328560	0.18938337	1.66031951	0.842803538	0.082311840	0.271123424	0.29622353
after	96	15.P50.09	tomato cv. Marmande	potato cv. Bintje	L2	b	0.4447575	1.290885179	0.12987560	0.17987669	1.66287928	0.819456166	0.081681627	0.250553270	0.27800691
after	96	15.P50.09	tomato cv. Marmande	potato cv. Bintje	L3	a	0.4194191	1.885050122	0.21006526	0.41582559	3.88380751	0.711416153	0.053428009	0.287776228	0.29596420
after	96	15.P50.09	tomato cv. Marmande	potato cv. Bintje	L3	b	0.4524346	1.838075480	0.22081153	0.41677180	3.14296338	0.828947296	0.055444976	0.279904237	0.34231130
after	96	15.P50.09	tomato cv. Marmande	tomato cv. Marmande	L1	a	0.8953553	2.595145126	0.08052870	0.83925088	7.97745844	0.302978224	0.016343495	0.483145218	0.49468851
after	96	15.P50.09	tomato cv. Marmande	tomato cv. Marmande	L1	b	1.2036809	2.750417716	0.27371879	0.86582977	5.05204660	0.039671467	0.135713731	0.511073675	0.56295512
after	96	15.P50.09	tomato cv. Marmande	tomato cv. Marmande	L2	a	0.9264620	2.883480532	0.36680852	0.54759983	4.61323341	0.130169920	0.191395215	0.348835917	0.45343320
after	96	15.P50.09	tomato cv. Marmande	tomato cv. Marmande	L2	b	0.8577681	2.842435432	0.29144923	0.55180880	3.51252939	0.093076286	0.184149597	0.325767521	0.43643285
after	96	15.P50.09	tomato cv. Marmande	tomato cv. Marmande	L3	a	0.8641176	2.529115630	0.38524166	0.85790844	5.49218130	0.189339509	0.112574171	0.488052535	0.45028646
after	96	15.P50.09	tomato cv. Marmande	tomato cv. Marmande	L3	b	0.7403760	2.708575341	0.26890692	0.94400955	6.24106753	0.176854388	0.112575243	0.457696201	0.45323591
after	96	15.TII.02	Bintje/Marmande in turns	potato cv. Bintje	L1	a	1.2413473	0.702398787	0.02930231	0.11414734	3.66488140	0.265122937	0.060454014	0.074842710	0.48288861
after	96	15.TII.02	Bintje/Marmande in turns	potato cv. Bintje	L1	b	1.4077468	0.811733753	0.03071161	0.12439085	3.48582787	0.285490866	0.066294381	0.086257296	0.63946998
after	96	15.TII.02	Bintje/Marmande in turns	potato cv. Bintje	L2	a	0.8068503	0.560147543	0.02605624	0.08103509	4.18972961	0.197593508	0.054898342	0.091682182	0.35734596
after	96	15.TII.02	Bintje/Marmande in turns	potato cv. Bintje	L2	b	0.7824376	0.149716043	0.01241290	0.08599137	3.86888208	0.189697900	0.053086281	0.096374742	0.43918950
after	96	15.TII.02	Bintje/Marmande in turns	potato cv. Bintje	L3	a	1.6086003	0.687406571	0.02293764	0.19490606	5.49487862	0.409320443	0.065016412	0.116890095	0.32830672
after	96	15.TII.02	Bintje/Marmande in turns	potato cv. Bintje	L3	b	2.0340089	0.858638864	0.03216508	0.21194434	5.72109373	0.450127545	0.014620316	0.045477297	0.46281669
after	96	15.TII.02	Bintje/Marmande in turns	tomato cv. Marmande	L1	a	1.0110702	0.748545567	0.03058401	0.08480923	4.56503690	0.102847043	0.012215428	0.144901025	0.09866644
after	96	15.TII.02	Bintje/Marmande in turns	tomato cv. Marmande	L1	b	0.9962913	0.756604847	0.02564154	0.09215703	4.71634505	0.104262229	0.066575878	0.140305157	0.31881069
after	96	15.TII.02	Bintje/Marmande in turns	tomato cv. Marmande	L2	a	1.0333908	0.719551853	0.03347142	0.06237356	8.72574128	0.094845774	0.066879301	0.217782044	0.28973566
after	96	15.TII.02	Bintje/Marmande in turns	tomato cv. Marmande	L2	b	1.0703963	0.746112964	0.02569032	0.06315963	8.73542273	0.096406497	0.067385051	0.213870502	0.28138650
after	96	15.TII.02	Bintje/Marmande in turns	tomato cv. Marmande	L3	a	1.2047676	0.869157373	0.03784636	0.10407722	7.29187566	0.130329652	0.079573460	0.152823638	0.31746343
after	96	15.TII.02	Bintje/Marmande in turns	tomato cv. Marmande	L3	b	1.1777312	0.842025352	0.03521492	0.10117458	5.78105368	0.127307737	0.070738937	0.136429959	0.30788136
after	96	15.TII.02	potato cv. Bintje	potato cv. Bintje	L1	a	0.8949217	0.620485701	0.02623148	0.07975430	3.82767328	0.353253173	0.092580305	0.145548048	0.64174196
after	96	15.TII.02	potato cv. Bintje	potato cv. Bintje	L1	b	0.8036684	0.582515261	0.03116984	0.07192162	3.77419874	0.333535640	0.015252953	0.120738239	0.65326987
after	96	15.TII.02	potato cv. Bintje	potato cv. Bintje	L2	a	0.8869320	0.175270876	0.01040533	0.06677209	4.71398069	0.076555460	0.010286756	0.113039972	0.07572563
after	96	15.TII.02	potato cv. Bintje	potato cv. Bintje	L2	b	0.7082294	0.625105669	0.02178227	0.06077687	4.49307410	0.065556094	0.054129289	0.107760859	0.21416280
after	96	15.TII.02	potato cv. Bintje	potato cv. Bintje	L3	a	0.4936071	0.605082216	0.02230055	0.01989355	4.88226251	0.034473925	0.007528299	0.167001847	0.04250428
after	96	15.TII.02	potato cv. Bintje	potato cv. Bintje	L3	b	0.4845979	0.494964258	0.02069111	0.12535139	4.15316491	0.032927992	0.049066816	0.162177815	0.13075339
after	96	15.TII.02	potato cv. Bintje	tomato cv. Marmande	L1	a	1.8872992	0.809980089	0.04665207	0.21745953	4.62155660	0.168254874	0.090573217	0.057918197	0.58519652
after	96	15.TII.02	potato cv. Bintje	tomato cv. Marmande	L1	b	1.8541507	0.836500935	0.05088904	0.22727399	5.75193468	0.159727279	0.090680808	0.063612507	0.60933602
after	96	15.TII.02	potato cv. Bintje	tomato cv. Marmande	L2	a	1.8229287	1.436745256	0.01450005	0.09178772	1.27403344	0.162874572	0.017508408	0.094880366	0.62198139
after	96	15.TII.02	potato cv. Bintje	tomato cv. Marmande	L2	b	1.2581385	0.967067284	0.02806519	0.12022739	4.01919492	0.121898023	0.078688540	0.078996282	0.44624704
after	96	15.TII.02	potato cv. Bintje	tomato cv. Marmande	L3	a	0.8598087	1.025807197	0.03557591	0.07572973	7.39294739	0.080843398	0.063826982	0.166519583	0.30167086
after	96	15.TII.02	potato cv. Bintje	tomato cv. Marmande	L3	b	0.8436107	1.043888954	0.03139994	0.07944965	7.06925329	0.081258304	0.067756918	0.164782006	0.30370741
after	96	15.TII.02	tomato cv. Marmande	potato cv. Bintje	L1	a	0.6223918	0.542011751	0.02272765	0.04019833	3.03185303	0.135451350	0.049528013	0.136759282	0.30099231
after	96	15.TII.02	tomato cv. Marmande	potato cv. Bintje	L1	b	0.5400944	0.564756028	0.01258773	0.04033060	2.88482064	0.125672064	0.058698086	0.031505738	0.30835152
after	96	15.TII.02	tomato cv. Marmande	potato cv. Bintje	L2	a	0.6514877	0.458796767	0.02306675	0.03825863	2.36259545	0.140619867	0.059753170	0.129531700	0.23962092
after	96	15.TII.02	tomato cv. Marmande	potato cv. Bintje	L2	b	0.6145705	0.490143718	0.02265195	0.03914809	2.52315539	0.145262728	0.060768544	0.117517058	0.22642545
after	96	15.TII.02	tomato cv. Marmande	potato cv. Bintje	L3	a	0.5852460	0.783365555	0.01831680	0.03311776	7.08891840	0.056653692	0.046994865	0.160342649	0.05548405
after	96	15.TII.02	tomato cv. Marmande	potato cv. Bintje	L3	b	0.6509007	0.678742501	0.02256594	0.03068034	6.68962146	0.064001913	0.042860576	0.145636870	0.14625843
after	96	15.TII.02	tomato cv. Marmande	tomato cv. Marmande	L1	a	1.4394560	0.926161695	0.04060733	0.13708143	8.09890536	0.134139628	0.074131262	0.143938833	0.37400097
after	96	15.TII.02	tomato cv. Marmande	tomato cv. Marmande	L1	b	1.4351373	0.959734161	0.04296850	0.14165796	8.53557683	0.128671768	0.073600742	0.169448522	0.34938059
after	96	15.TII.02	tomato cv. Marmande	tomato cv. Marmande	L2	a	1.5798396	0.713848047	0.05398393	0.11257144	5.45158761	0.206180810	0.081840860	0.169954956	0.39097828
after	96	15.TII.02	tomato cv. Marmande	tomato cv. Marmande	L2	b	1.5461056	0.683527787	0.03676632	0.11427442	5.01704921	0.172432290	0.075795667	0.164358041	0.34646385
after	96	15.TII.02	tomato cv. Marmande	tomato cv. Marmande	L3	a	1.0845829	0.828098005	0.03164650	0.06500670	7.06512732	0.073645643	0.071370101	0.132611541	0.31077330
after	96	15.TII.02	tomato cv. Marmande	tomato cv. Marmande	L3	b	1.1114306	0.812018747	0.01709046	0.06880098	5.80313374	0.078489088	0.079582090	0.159473897	0.33661540
