## Supplemental Table 4 for "The level of specialization of *Phytophthora infestans* to potato and tomato is a biotrophy-related, stable trait"

### Sheet: Feuil1
Phytophthora infestansmean fitness and effector gene expression (normalized transcript abundance)
Pathogenic fitness and expression of nine effector genes were assessed for two P. infestans isolates, before and after experimental evolution.
The here presented data are mean values (P. infestanswas inoculated on six potato or tomato leaflets) and were used for redundancy analysis (RDA, Figure 5).
Sampling relatif to experimental evolution	P. infestans isolate	subculturing host	host for the test	evolutionnary lineage	AVRblb2 48hpi	Carbonic anhydrase 96 hpi	EPI1 48 hpi	EPIC2B 48 hpi	INF1 96 hpi	PexRD2 48 hpi	Pi03192 48 hpi	PiNPP1.1 96 hpi	SNE1 48 hpi	Pathogenic fitness
before	15.P50.09	potato cv. Bintje	potato cv. Bintje	L1	1.8478788	0.582841213	0.0878789	4.328833745	3.99126062	0.2498072425	0.0449769065	0.1044288415	1.57135261	51093.7393333333
before	15.P50.09	potato cv. Bintje	potato cv. Bintje	L2	4.72992905	1.0988819375	0.14100473	4.486515305	3.50064938	0.1317683045	0.038914824	0.152776995	1.209235745	71849.2401666667
before	15.P50.09	potato cv. Bintje	potato cv. Bintje	L3	0.97878555	2.277123335	0.222188825	1.56154937	1.29766697	1.019255857	0.208940296	0.129859946	0.514560905	59746.641
before	15.P50.09	potato cv. Bintje	tomato cv. Marmande	L1	4.37703425	1.368402065	0.15897976	2.514821095	8.936378755	0.097399424	0.032027495	0.464097093	0.76080542	21642.2148333333
before	15.P50.09	potato cv. Bintje	tomato cv. Marmande	L2	1.01789245	0.8622512145	0.248047365	1.003758745	10.448442935	0.322251467	0.2026023875	0.4497523035	0.471158205	19506.818
before	15.P50.09	potato cv. Bintje	tomato cv. Marmande	L3	1.24684775	2.3194210315	0.5129109	1.26859629	4.709415575	0.126855603	0.1352738785	0.6534278645	0.495328645	20987.077
before	15.TII.02	tomato cv. Marmande	potato cv. Bintje	L1	2.7933319	0.7002042335	0.062234695	2.693289585	3.41764172	0.0599491	0.2091293835	0.048458497	1.16034312	56631.2871666667
before	15.TII.02	tomato cv. Marmande	potato cv. Bintje	L2	3.85760875	0.6438939625	0.070265625	10.78258309	4.29973886	0.3350019135	0.062034557	0.0228843435	1.60604253	78536.42125
before	15.TII.02	tomato cv. Marmande	potato cv. Bintje	L3	6.9228981	0.7783430885	0.14675906	8.087115485	3.285760265	0.348457396	0.0775027135	0.0827360005	1.51329391	64557.41375
before	15.TII.02	tomato cv. Marmande	tomato cv. Marmande	L1	1.9475091	0.9195092575	0.092471695	0.393104415	5.83712493	0.2391260515	0.1653969225	0.059067127	0.830205825	101755.350166667
before	15.TII.02	tomato cv. Marmande	tomato cv. Marmande	L2	5.12543915	0.8150048875	0.089061345	5.011589575	5.209436255	0.263804215	0.054346038	0.130599504	0.832581	150409.631166667
before	15.TII.02	tomato cv. Marmande	tomato cv. Marmande	L3	5.3762102	0.771415578	0.105396605	6.01431164	5.14284188	0.1938007005	0.0742663495	0.0424156805	0.786146995	83823.4303333333
after	15.P50.09	Bintje/Marmande in turns	potato cv. Bintje	L1	0.89292795	1.7279711265	0.243867495	1.93430689	2.489960355	0.024545084	0.484656624	0.2032330375	0.633435845	50547.6485
after	15.P50.09	Bintje/Marmande in turns	potato cv. Bintje	L2	2.20420215	2.4458135205	0.270469935	2.258329215	4.058241665	1.2146754035	0.176127604	0.333469844	0.774819255	140164.943166667
after	15.P50.09	Bintje/Marmande in turns	potato cv. Bintje	L3	0.70782205	1.9922770725	0.50824884	2.11076364	2.053676285	0.9843621715	0.1609475235	0.20257439	0.76355756	136057.0716
after	15.P50.09	Bintje/Marmande in turns	tomato cv. Marmande	L1	2.1945583	1.8242358855	NA	1.406029225	2.875939475	0.032629976	0.017350023	0.234728243	0.56600748	27483.44575
after	15.P50.09	Bintje/Marmande in turns	tomato cv. Marmande	L2	0.95172405	3.5891682825	0.289882115	1.18682484	4.93671591	0.1200120485	0.227567784	0.418476976	0.550168245	18697.3131666667
after	15.P50.09	Bintje/Marmande in turns	tomato cv. Marmande	L3	1.91051175	1.9742689445	0.585952885	2.607735045	4.83049963	0.0287514135	0.038675303	0.4631752255	0.818842285	35097.5331666667
after	15.P50.09	potato cv. Bintje	potato cv. Bintje	L1	1.4467752	1.9205107025	0.24325825	1.461916115	4.03449929	0.4433312675	0.032888847	0.3974254325	0.65460226	59499.6286666667
after	15.P50.09	potato cv. Bintje	potato cv. Bintje	L2	1.1841137	1.271190706	0.455124745	2.073727495	1.520342365	0.9531319965	0.1832228615	0.164334583	0.939122985	91939.2671666667
after	15.P50.09	potato cv. Bintje	potato cv. Bintje	L3	1.84555555	0.870346155	0.24390394	2.02103038	1.54572045	0.304316638	0.037123273	0.1559340325	0.59567222	78555.1288333333
after	15.P50.09	potato cv. Bintje	tomato cv. Marmande	L1	2.4844383	2.8007960565	0.25019726	1.74147872	5.50539331	0.0897593385	0.231502797	0.6951587295	0.637193855	21810.256
after	15.P50.09	potato cv. Bintje	tomato cv. Marmande	L2	4.08160375	2.9649126225	0.340620685	1.254729905	4.72350491	0.0620071545	0.2437599525	0.4313106035	0.640755065	39899.4976666667
after	15.P50.09	potato cv. Bintje	tomato cv. Marmande	L3	1.42254425	1.777438086	0.363263765	3.71594056	6.065054155	0.0751971625	0.2122599675	0.4971261185	0.80515395	24333.9075
after	15.P50.09	tomato cv. Marmande	potato cv. Bintje	L1	0.71756495	2.477440834	0.227412225	2.023089865	3.33796341	1.582289078	0.077613983	0.295814467	1.24180561	84363.144
after	15.P50.09	tomato cv. Marmande	potato cv. Bintje	L2	2.3065001	1.329851114	0.40287854	2.10205626	1.661599395	1.674335311	0.20121861	0.260838347	1.09870646	33674.4285
after	15.P50.09	tomato cv. Marmande	potato cv. Bintje	L3	0.78241935	1.861562801	0.24397251	2.09656638	3.513385445	1.6445212095	0.183182085	0.2838402325	0.908835045	92524.9521666667
after	15.P50.09	tomato cv. Marmande	tomato cv. Marmande	L1	1.80516845	2.672781421	0.251407385	2.14191437	6.51475252	0.021011938	0.244577759	0.4971094465	0.59959554	46098.4421666667
after	15.P50.09	tomato cv. Marmande	tomato cv. Marmande	L2	2.0127483	2.862957982	0.57670221	2.858182715	4.0628814	0.1111833805	0.233332621	0.337301719	0.88973865	13894.2515
after	15.P50.09	tomato cv. Marmande	tomato cv. Marmande	L3	3.51707275	2.6188454855	0.36337666	3.67616653	5.866624415	0.197441792	0.155036761	0.472874368	0.829579665	22898.6838
after	15.TII.02	Bintje/Marmande in turns	potato cv. Bintje	L1	2.03415145	0.75706627	NA	0.4922723	3.575354635	0.1918280075	0.154690702	0.080550003	1.13882241	61504.5923333333
after	15.TII.02	Bintje/Marmande in turns	potato cv. Bintje	L2	2.47599835	0.354931793	0.074150765	0.51923989	4.029305845	0.5464789255	0.2150273135	0.094028462	1.22018087	103605.442833333
after	15.TII.02	Bintje/Marmande in turns	potato cv. Bintje	L3	1.39992985	0.7730227175	0.032072225	0.531199315	5.607986175	0.6894199245	0.1704214035	0.081183696	1.39322181	121368.578833333
after	15.TII.02	Bintje/Marmande in turns	tomato cv. Marmande	L1	2.1960442	0.752575207	0.068163405	0.491231825	4.640690975	0.1469780735	0.2416570425	0.142603091	0.64839492	101958.025833333
after	15.TII.02	Bintje/Marmande in turns	tomato cv. Marmande	L2	2.2469906	0.7328324085	0.01754914	0.386020295	8.730582005	0.127208024	0.332814266	0.215826273	1.03293821	124637.330666667
after	15.TII.02	Bintje/Marmande in turns	tomato cv. Marmande	L3	1.9138373	0.8555913625	0.078778895	0.535897535	6.53646467	0.238400877	0.198927458	0.1446267985	0.918245395	149808.020666667
after	15.TII.02	potato cv. Bintje	potato cv. Bintje	L1	2.0995365	0.601500481	0.03347059	0.495840775	3.80093601	0.489795424	0.211610675	0.1331431435	1.73897025	123194.9406
after	15.TII.02	potato cv. Bintje	potato cv. Bintje	L2	1.91068985	0.4001882725	0.024532575	0.500950395	4.603527395	0.866024694	0.17154423	0.1104004155	1.49630257	109029.089
after	15.TII.02	potato cv. Bintje	potato cv. Bintje	L3	2.8681726	0.550023237	0.09524775	0.44669497	4.51771371	0.3363947795	0.2434854175	0.164589831	1.072383355	167026.7205
after	15.TII.02	potato cv. Bintje	tomato cv. Marmande	L1	1.51881015	0.823240512	0.06541812	0.600738895	5.18674564	0.1115705505	0.1100865825	0.060765352	0.99415412	154559.475333333
after	15.TII.02	potato cv. Bintje	tomato cv. Marmande	L2	2.07235675	1.20190627	0.060642535	0.5028394	2.64661418	0.2079805415	0.1184430615	0.086938324	0.89348509	162176.598
after	15.TII.02	potato cv. Bintje	tomato cv. Marmande	L3	2.69711065	1.0348480755	0.086135505	0.54610794	7.23110034	0.265617661	0.194953104	0.1656507945	0.652994535	174549.5775
after	15.TII.02	tomato cv. Marmande	potato cv. Bintje	L1	2.0972145	0.5533838895	0.03250366	0.480221745	2.958336835	0.8967471025	0.107326236	0.08413251	2.1296565	112765.063
after	15.TII.02	tomato cv. Marmande	potato cv. Bintje	L2	4.2291039	0.4744702425	0.069728535	0.883109225	2.44287542	1.341868671	0.3063369855	0.123524379	3.08373092	98544.823
after	15.TII.02	tomato cv. Marmande	potato cv. Bintje	L3	1.73741465	0.731054028	0.054913565	0.523966815	6.88926993	0.512576352	0.183893883	0.1529897595	1.25932439	153786.234833333
after	15.TII.02	tomato cv. Marmande	tomato cv. Marmande	L1	1.98108885	0.942947928	0.07642481	0.490271625	8.317241095	0.2617533835	0.2114734455	0.1566936775	0.993318705	196970.39625
after	15.TII.02	tomato cv. Marmande	tomato cv. Marmande	L2	2.4639724	0.698687917	0.09503334	0.69237883	5.23431841	0.105838198	0.329364137	0.1671564985	0.99427564	143884.278166667
after	15.TII.02	tomato cv. Marmande	tomato cv. Marmande	L3	1.79070945	0.820058376	0.065744855	0.54660617	6.43413053	0.1289451585	0.241883271	0.146042719	0.666749985	173872.277666667
